# Layer-to-cell-class correspondence is gene-specific for pyroptosis-related transcription in human skin

**DOI:** 10.64898/2026.05.03.722547

**Authors:** Daisuke Oryoji, Goro Doi, Sho Fujimoto, Naoya Nishimura, Kyoko Otsuka, Ayako Kuwahara, Masahiro Ayano, Yasutaka Kimoto, Koichi Akashi, Hiroaki Niiro, Hiroki Mitoma

**Affiliations:** Department of Internal Medicine, Kyushu University Beppu Hospital, Beppu, Japan; Department of Medicine and Biosystemic Science, Graduate School of Medical Sciences, Kyushu University, Fukuoka, Japan; Department of Medical Education, Graduate School of Medical Sciences, Kyushu University, Fukuoka, Japan

**Author notes:** Corresponding author Daisuke Oryoji, Department of Internal Medicine, Kyushu University Beppu Hospital 30-10 Soen-cho, Beppu, Oita 874-0838, Japan, Fax: not available.

**Keywords:** spatial transcriptomics, tissue layer, cell class, systemic sclerosis, NLRP1, GSDMD

## Abstract

Anatomical-layer enrichment does not establish cellular attribution, so correspondence with major-cell-class expression must be tested gene by gene. Systemic sclerosis (SSc) skin is informative because inflammasome- and pyroptosis-related molecules have been reported across epidermal, fibroblast-associated and vascular contexts. Spatial transcriptomics of SSc and control skin, with same-donor single-nucleus profiles from 10 SSc donors, revealed gene-specific correspondence. Across 13 discovery sections, *NLRP1*, *PYCARD* and *CASP4* were epidermally biased, whereas *GSDMD* was dermally biased. An independent 10-section SSc cohort supported epidermal *NLRP1* (q = 0.0078) and *PYCARD* (q = 0.043), with directional, non-significant support for *CASP4* and *GSDMD*. Despite epidermal *NLRP1* bias, endothelial class-pseudobulk exceeded keratinocyte class-pseudobulk in all 10 donors. Restricted three-class reconstruction reproduced the *NLRP1* direction in 1 and 0 of 10 donors under the two fixed dermal weightings and in 0–8 of 10 across a post hoc sweep of the dermal endothelial share; *PYCARD* and *GSDMD* were concordant in most donors at every weighting, and *CASP4* in no more than 4 of 10. Thus, tissue layer and major cell class are gene-specifically non-equivalent axes of spatial interpretation.
