## Supplementary Software 1 for "Layer-to-cell-class correspondence is gene-specific for pyroptosis-related transcription in human skin": LOO_DIRECTION_SENSITIVITY.tsv

report_donor	visium_sample_id	multiome_sample_id	model	gene	omitted_report_donor	omitted_visium_sample_id	omitted_multiome_sample_id	n_remaining	n_exact_sign_concordant	n_discordant	n_zero_involved	concordance_proportion	observed_positive	observed_zero	observed_negative	predicted_positive	predicted_zero	predicted_negative	sensitivity_role
SSc1	GSM9338171_SSC1_visium	GSM9338143_SSC1_multiome	M1_DONOR_F_E_NUCLEUS_RATIO	NLRP1	SSc1	GSM9338171_SSC1_visium	GSM9338143_SSC1_multiome	9	0	9	0	0	9	0	0	0	0	9	descriptive_influence_no_refit_no_P
SSc2	GSM9338172_SSC2_visium	GSM9338145_SSC2_multiome	M1_DONOR_F_E_NUCLEUS_RATIO	NLRP1	SSc2	GSM9338172_SSC2_visium	GSM9338145_SSC2_multiome	9	1	8	0	0.111111111111111	9	0	0	1	0	8	descriptive_influence_no_refit_no_P
SSc3	GSM9338173_SSC3_visium	GSM9338147_SSC3_multiome	M1_DONOR_F_E_NUCLEUS_RATIO	NLRP1	SSc3	GSM9338173_SSC3_visium	GSM9338147_SSC3_multiome	9	1	8	0	0.111111111111111	9	0	0	1	0	8	descriptive_influence_no_refit_no_P
SSc4	GSM9338174_SSC4_visium	GSM9338149_SSC4_multiome	M1_DONOR_F_E_NUCLEUS_RATIO	NLRP1	SSc4	GSM9338174_SSC4_visium	GSM9338149_SSC4_multiome	9	1	8	0	0.111111111111111	9	0	0	1	0	8	descriptive_influence_no_refit_no_P
SSc5	GSM9338175_SSC5_visium	GSM9338151_SSC5_multiome	M1_DONOR_F_E_NUCLEUS_RATIO	NLRP1	SSc5	GSM9338175_SSC5_visium	GSM9338151_SSC5_multiome	9	1	8	0	0.111111111111111	9	0	0	1	0	8	descriptive_influence_no_refit_no_P
SSc6	GSM9338176_SSC6_visium	GSM9338153_SSC6_multiome	M1_DONOR_F_E_NUCLEUS_RATIO	NLRP1	SSc6	GSM9338176_SSC6_visium	GSM9338153_SSC6_multiome	9	1	8	0	0.111111111111111	9	0	0	1	0	8	descriptive_influence_no_refit_no_P
SSc7	GSM9338177_SSC7_visium	GSM9338155_SSC7_multiome	M1_DONOR_F_E_NUCLEUS_RATIO	NLRP1	SSc7	GSM9338177_SSC7_visium	GSM9338155_SSC7_multiome	9	1	8	0	0.111111111111111	9	0	0	1	0	8	descriptive_influence_no_refit_no_P
SSc8	GSM9338178_SSC8_visium	GSM9338157_SSC8_multiome	M1_DONOR_F_E_NUCLEUS_RATIO	NLRP1	SSc8	GSM9338178_SSC8_visium	GSM9338157_SSC8_multiome	9	1	8	0	0.111111111111111	9	0	0	1	0	8	descriptive_influence_no_refit_no_P
SSc9	GSM9338179_SSC9_visium	GSM9338159_SSC9_multiome	M1_DONOR_F_E_NUCLEUS_RATIO	NLRP1	SSc9	GSM9338179_SSC9_visium	GSM9338159_SSC9_multiome	9	1	8	0	0.111111111111111	9	0	0	1	0	8	descriptive_influence_no_refit_no_P
SSc10	GSM9338180_SSC10_visium	GSM9338161_SSC10_multiome	M1_DONOR_F_E_NUCLEUS_RATIO	NLRP1	SSc10	GSM9338180_SSC10_visium	GSM9338161_SSC10_multiome	9	1	8	0	0.111111111111111	9	0	0	1	0	8	descriptive_influence_no_refit_no_P
SSc1	GSM9338171_SSC1_visium	GSM9338143_SSC1_multiome	M1_DONOR_F_E_NUCLEUS_RATIO	PYCARD	SSc1	GSM9338171_SSC1_visium	GSM9338143_SSC1_multiome	9	8	1	0	0.888888888888889	8	0	1	9	0	0	descriptive_influence_no_refit_no_P
SSc2	GSM9338172_SSC2_visium	GSM9338145_SSC2_multiome	M1_DONOR_F_E_NUCLEUS_RATIO	PYCARD	SSc2	GSM9338172_SSC2_visium	GSM9338145_SSC2_multiome	9	8	1	0	0.888888888888889	8	0	1	9	0	0	descriptive_influence_no_refit_no_P
SSc3	GSM9338173_SSC3_visium	GSM9338147_SSC3_multiome	M1_DONOR_F_E_NUCLEUS_RATIO	PYCARD	SSc3	GSM9338173_SSC3_visium	GSM9338147_SSC3_multiome	9	8	1	0	0.888888888888889	8	0	1	9	0	0	descriptive_influence_no_refit_no_P
SSc4	GSM9338174_SSC4_visium	GSM9338149_SSC4_multiome	M1_DONOR_F_E_NUCLEUS_RATIO	PYCARD	SSc4	GSM9338174_SSC4_visium	GSM9338149_SSC4_multiome	9	9	0	0	1	9	0	0	9	0	0	descriptive_influence_no_refit_no_P
SSc5	GSM9338175_SSC5_visium	GSM9338151_SSC5_multiome	M1_DONOR_F_E_NUCLEUS_RATIO	PYCARD	SSc5	GSM9338175_SSC5_visium	GSM9338151_SSC5_multiome	9	8	1	0	0.888888888888889	8	0	1	9	0	0	descriptive_influence_no_refit_no_P
SSc6	GSM9338176_SSC6_visium	GSM9338153_SSC6_multiome	M1_DONOR_F_E_NUCLEUS_RATIO	PYCARD	SSc6	GSM9338176_SSC6_visium	GSM9338153_SSC6_multiome	9	8	1	0	0.888888888888889	8	0	1	9	0	0	descriptive_influence_no_refit_no_P
SSc7	GSM9338177_SSC7_visium	GSM9338155_SSC7_multiome	M1_DONOR_F_E_NUCLEUS_RATIO	PYCARD	SSc7	GSM9338177_SSC7_visium	GSM9338155_SSC7_multiome	9	8	1	0	0.888888888888889	8	0	1	9	0	0	descriptive_influence_no_refit_no_P
SSc8	GSM9338178_SSC8_visium	GSM9338157_SSC8_multiome	M1_DONOR_F_E_NUCLEUS_RATIO	PYCARD	SSc8	GSM9338178_SSC8_visium	GSM9338157_SSC8_multiome	9	8	1	0	0.888888888888889	8	0	1	9	0	0	descriptive_influence_no_refit_no_P
SSc9	GSM9338179_SSC9_visium	GSM9338159_SSC9_multiome	M1_DONOR_F_E_NUCLEUS_RATIO	PYCARD	SSc9	GSM9338179_SSC9_visium	GSM9338159_SSC9_multiome	9	8	1	0	0.888888888888889	8	0	1	9	0	0	descriptive_influence_no_refit_no_P
SSc10	GSM9338180_SSC10_visium	GSM9338161_SSC10_multiome	M1_DONOR_F_E_NUCLEUS_RATIO	PYCARD	SSc10	GSM9338180_SSC10_visium	GSM9338161_SSC10_multiome	9	8	1	0	0.888888888888889	8	0	1	9	0	0	descriptive_influence_no_refit_no_P
SSc1	GSM9338171_SSC1_visium	GSM9338143_SSC1_multiome	M1_DONOR_F_E_NUCLEUS_RATIO	CASP4	SSc1	GSM9338171_SSC1_visium	GSM9338143_SSC1_multiome	9	4	5	0	0.444444444444444	6	0	3	1	0	8	descriptive_influence_no_refit_no_P
SSc2	GSM9338172_SSC2_visium	GSM9338145_SSC2_multiome	M1_DONOR_F_E_NUCLEUS_RATIO	CASP4	SSc2	GSM9338172_SSC2_visium	GSM9338145_SSC2_multiome	9	4	5	0	0.444444444444444	6	0	3	1	0	8	descriptive_influence_no_refit_no_P
SSc3	GSM9338173_SSC3_visium	GSM9338147_SSC3_multiome	M1_DONOR_F_E_NUCLEUS_RATIO	CASP4	SSc3	GSM9338173_SSC3_visium	GSM9338147_SSC3_multiome	9	4	5	0	0.444444444444444	6	0	3	1	0	8	descriptive_influence_no_refit_no_P
SSc4	GSM9338174_SSC4_visium	GSM9338149_SSC4_multiome	M1_DONOR_F_E_NUCLEUS_RATIO	CASP4	SSc4	GSM9338174_SSC4_visium	GSM9338149_SSC4_multiome	9	3	6	0	0.333333333333333	7	0	2	1	0	8	descriptive_influence_no_refit_no_P
SSc5	GSM9338175_SSC5_visium	GSM9338151_SSC5_multiome	M1_DONOR_F_E_NUCLEUS_RATIO	CASP4	SSc5	GSM9338175_SSC5_visium	GSM9338151_SSC5_multiome	9	4	5	0	0.444444444444444	6	0	3	1	0	8	descriptive_influence_no_refit_no_P
SSc6	GSM9338176_SSC6_visium	GSM9338153_SSC6_multiome	M1_DONOR_F_E_NUCLEUS_RATIO	CASP4	SSc6	GSM9338176_SSC6_visium	GSM9338153_SSC6_multiome	9	3	6	0	0.333333333333333	7	0	2	1	0	8	descriptive_influence_no_refit_no_P
SSc7	GSM9338177_SSC7_visium	GSM9338155_SSC7_multiome	M1_DONOR_F_E_NUCLEUS_RATIO	CASP4	SSc7	GSM9338177_SSC7_visium	GSM9338155_SSC7_multiome	9	3	6	0	0.333333333333333	6	0	3	0	0	9	descriptive_influence_no_refit_no_P
SSc8	GSM9338178_SSC8_visium	GSM9338157_SSC8_multiome	M1_DONOR_F_E_NUCLEUS_RATIO	CASP4	SSc8	GSM9338178_SSC8_visium	GSM9338157_SSC8_multiome	9	4	5	0	0.444444444444444	6	0	3	1	0	8	descriptive_influence_no_refit_no_P
SSc9	GSM9338179_SSC9_visium	GSM9338159_SSC9_multiome	M1_DONOR_F_E_NUCLEUS_RATIO	CASP4	SSc9	GSM9338179_SSC9_visium	GSM9338159_SSC9_multiome	9	3	6	0	0.333333333333333	7	0	2	1	0	8	descriptive_influence_no_refit_no_P
SSc10	GSM9338180_SSC10_visium	GSM9338161_SSC10_multiome	M1_DONOR_F_E_NUCLEUS_RATIO	CASP4	SSc10	GSM9338180_SSC10_visium	GSM9338161_SSC10_multiome	9	4	5	0	0.444444444444444	6	0	3	1	0	8	descriptive_influence_no_refit_no_P
SSc1	GSM9338171_SSC1_visium	GSM9338143_SSC1_multiome	M1_DONOR_F_E_NUCLEUS_RATIO	GSDMD	SSc1	GSM9338171_SSC1_visium	GSM9338143_SSC1_multiome	9	7	2	0	0.777777777777778	2	0	7	0	0	9	descriptive_influence_no_refit_no_P
SSc2	GSM9338172_SSC2_visium	GSM9338145_SSC2_multiome	M1_DONOR_F_E_NUCLEUS_RATIO	GSDMD	SSc2	GSM9338172_SSC2_visium	GSM9338145_SSC2_multiome	9	8	1	0	0.888888888888889	1	0	8	0	0	9	descriptive_influence_no_refit_no_P
SSc3	GSM9338173_SSC3_visium	GSM9338147_SSC3_multiome	M1_DONOR_F_E_NUCLEUS_RATIO	GSDMD	SSc3	GSM9338173_SSC3_visium	GSM9338147_SSC3_multiome	9	7	2	0	0.777777777777778	2	0	7	0	0	9	descriptive_influence_no_refit_no_P
SSc4	GSM9338174_SSC4_visium	GSM9338149_SSC4_multiome	M1_DONOR_F_E_NUCLEUS_RATIO	GSDMD	SSc4	GSM9338174_SSC4_visium	GSM9338149_SSC4_multiome	9	7	2	0	0.777777777777778	2	0	7	0	0	9	descriptive_influence_no_refit_no_P
SSc5	GSM9338175_SSC5_visium	GSM9338151_SSC5_multiome	M1_DONOR_F_E_NUCLEUS_RATIO	GSDMD	SSc5	GSM9338175_SSC5_visium	GSM9338151_SSC5_multiome	9	7	2	0	0.777777777777778	2	0	7	0	0	9	descriptive_influence_no_refit_no_P
SSc6	GSM9338176_SSC6_visium	GSM9338153_SSC6_multiome	M1_DONOR_F_E_NUCLEUS_RATIO	GSDMD	SSc6	GSM9338176_SSC6_visium	GSM9338153_SSC6_multiome	9	7	2	0	0.777777777777778	2	0	7	0	0	9	descriptive_influence_no_refit_no_P
SSc7	GSM9338177_SSC7_visium	GSM9338155_SSC7_multiome	M1_DONOR_F_E_NUCLEUS_RATIO	GSDMD	SSc7	GSM9338177_SSC7_visium	GSM9338155_SSC7_multiome	9	7	2	0	0.777777777777778	2	0	7	0	0	9	descriptive_influence_no_refit_no_P
SSc8	GSM9338178_SSC8_visium	GSM9338157_SSC8_multiome	M1_DONOR_F_E_NUCLEUS_RATIO	GSDMD	SSc8	GSM9338178_SSC8_visium	GSM9338157_SSC8_multiome	9	8	1	0	0.888888888888889	1	0	8	0	0	9	descriptive_influence_no_refit_no_P
SSc9	GSM9338179_SSC9_visium	GSM9338159_SSC9_multiome	M1_DONOR_F_E_NUCLEUS_RATIO	GSDMD	SSc9	GSM9338179_SSC9_visium	GSM9338159_SSC9_multiome	9	7	2	0	0.777777777777778	2	0	7	0	0	9	descriptive_influence_no_refit_no_P
SSc10	GSM9338180_SSC10_visium	GSM9338161_SSC10_multiome	M1_DONOR_F_E_NUCLEUS_RATIO	GSDMD	SSc10	GSM9338180_SSC10_visium	GSM9338161_SSC10_multiome	9	7	2	0	0.777777777777778	2	0	7	0	0	9	descriptive_influence_no_refit_no_P
SSc1	GSM9338171_SSC1_visium	GSM9338143_SSC1_multiome	M2_EQUAL_F_E	NLRP1	SSc1	GSM9338171_SSC1_visium	GSM9338143_SSC1_multiome	9	0	9	0	0	9	0	0	0	0	9	descriptive_influence_no_refit_no_P
SSc2	GSM9338172_SSC2_visium	GSM9338145_SSC2_multiome	M2_EQUAL_F_E	NLRP1	SSc2	GSM9338172_SSC2_visium	GSM9338145_SSC2_multiome	9	0	9	0	0	9	0	0	0	0	9	descriptive_influence_no_refit_no_P
SSc3	GSM9338173_SSC3_visium	GSM9338147_SSC3_multiome	M2_EQUAL_F_E	NLRP1	SSc3	GSM9338173_SSC3_visium	GSM9338147_SSC3_multiome	9	0	9	0	0	9	0	0	0	0	9	descriptive_influence_no_refit_no_P
SSc4	GSM9338174_SSC4_visium	GSM9338149_SSC4_multiome	M2_EQUAL_F_E	NLRP1	SSc4	GSM9338174_SSC4_visium	GSM9338149_SSC4_multiome	9	0	9	0	0	9	0	0	0	0	9	descriptive_influence_no_refit_no_P
SSc5	GSM9338175_SSC5_visium	GSM9338151_SSC5_multiome	M2_EQUAL_F_E	NLRP1	SSc5	GSM9338175_SSC5_visium	GSM9338151_SSC5_multiome	9	0	9	0	0	9	0	0	0	0	9	descriptive_influence_no_refit_no_P
SSc6	GSM9338176_SSC6_visium	GSM9338153_SSC6_multiome	M2_EQUAL_F_E	NLRP1	SSc6	GSM9338176_SSC6_visium	GSM9338153_SSC6_multiome	9	0	9	0	0	9	0	0	0	0	9	descriptive_influence_no_refit_no_P
SSc7	GSM9338177_SSC7_visium	GSM9338155_SSC7_multiome	M2_EQUAL_F_E	NLRP1	SSc7	GSM9338177_SSC7_visium	GSM9338155_SSC7_multiome	9	0	9	0	0	9	0	0	0	0	9	descriptive_influence_no_refit_no_P
SSc8	GSM9338178_SSC8_visium	GSM9338157_SSC8_multiome	M2_EQUAL_F_E	NLRP1	SSc8	GSM9338178_SSC8_visium	GSM9338157_SSC8_multiome	9	0	9	0	0	9	0	0	0	0	9	descriptive_influence_no_refit_no_P
SSc9	GSM9338179_SSC9_visium	GSM9338159_SSC9_multiome	M2_EQUAL_F_E	NLRP1	SSc9	GSM9338179_SSC9_visium	GSM9338159_SSC9_multiome	9	0	9	0	0	9	0	0	0	0	9	descriptive_influence_no_refit_no_P
SSc10	GSM9338180_SSC10_visium	GSM9338161_SSC10_multiome	M2_EQUAL_F_E	NLRP1	SSc10	GSM9338180_SSC10_visium	GSM9338161_SSC10_multiome	9	0	9	0	0	9	0	0	0	0	9	descriptive_influence_no_refit_no_P
SSc1	GSM9338171_SSC1_visium	GSM9338143_SSC1_multiome	M2_EQUAL_F_E	PYCARD	SSc1	GSM9338171_SSC1_visium	GSM9338143_SSC1_multiome	9	8	1	0	0.888888888888889	8	0	1	9	0	0	descriptive_influence_no_refit_no_P
SSc2	GSM9338172_SSC2_visium	GSM9338145_SSC2_multiome	M2_EQUAL_F_E	PYCARD	SSc2	GSM9338172_SSC2_visium	GSM9338145_SSC2_multiome	9	8	1	0	0.888888888888889	8	0	1	9	0	0	descriptive_influence_no_refit_no_P
SSc3	GSM9338173_SSC3_visium	GSM9338147_SSC3_multiome	M2_EQUAL_F_E	PYCARD	SSc3	GSM9338173_SSC3_visium	GSM9338147_SSC3_multiome	9	8	1	0	0.888888888888889	8	0	1	9	0	0	descriptive_influence_no_refit_no_P
SSc4	GSM9338174_SSC4_visium	GSM9338149_SSC4_multiome	M2_EQUAL_F_E	PYCARD	SSc4	GSM9338174_SSC4_visium	GSM9338149_SSC4_multiome	9	9	0	0	1	9	0	0	9	0	0	descriptive_influence_no_refit_no_P
SSc5	GSM9338175_SSC5_visium	GSM9338151_SSC5_multiome	M2_EQUAL_F_E	PYCARD	SSc5	GSM9338175_SSC5_visium	GSM9338151_SSC5_multiome	9	8	1	0	0.888888888888889	8	0	1	9	0	0	descriptive_influence_no_refit_no_P
SSc6	GSM9338176_SSC6_visium	GSM9338153_SSC6_multiome	M2_EQUAL_F_E	PYCARD	SSc6	GSM9338176_SSC6_visium	GSM9338153_SSC6_multiome	9	8	1	0	0.888888888888889	8	0	1	9	0	0	descriptive_influence_no_refit_no_P
SSc7	GSM9338177_SSC7_visium	GSM9338155_SSC7_multiome	M2_EQUAL_F_E	PYCARD	SSc7	GSM9338177_SSC7_visium	GSM9338155_SSC7_multiome	9	8	1	0	0.888888888888889	8	0	1	9	0	0	descriptive_influence_no_refit_no_P
SSc8	GSM9338178_SSC8_visium	GSM9338157_SSC8_multiome	M2_EQUAL_F_E	PYCARD	SSc8	GSM9338178_SSC8_visium	GSM9338157_SSC8_multiome	9	8	1	0	0.888888888888889	8	0	1	9	0	0	descriptive_influence_no_refit_no_P
SSc9	GSM9338179_SSC9_visium	GSM9338159_SSC9_multiome	M2_EQUAL_F_E	PYCARD	SSc9	GSM9338179_SSC9_visium	GSM9338159_SSC9_multiome	9	8	1	0	0.888888888888889	8	0	1	9	0	0	descriptive_influence_no_refit_no_P
SSc10	GSM9338180_SSC10_visium	GSM9338161_SSC10_multiome	M2_EQUAL_F_E	PYCARD	SSc10	GSM9338180_SSC10_visium	GSM9338161_SSC10_multiome	9	8	1	0	0.888888888888889	8	0	1	9	0	0	descriptive_influence_no_refit_no_P
SSc1	GSM9338171_SSC1_visium	GSM9338143_SSC1_multiome	M2_EQUAL_F_E	CASP4	SSc1	GSM9338171_SSC1_visium	GSM9338143_SSC1_multiome	9	3	6	0	0.333333333333333	6	0	3	2	0	7	descriptive_influence_no_refit_no_P
SSc2	GSM9338172_SSC2_visium	GSM9338145_SSC2_multiome	M2_EQUAL_F_E	CASP4	SSc2	GSM9338172_SSC2_visium	GSM9338145_SSC2_multiome	9	3	6	0	0.333333333333333	6	0	3	2	0	7	descriptive_influence_no_refit_no_P
SSc3	GSM9338173_SSC3_visium	GSM9338147_SSC3_multiome	M2_EQUAL_F_E	CASP4	SSc3	GSM9338173_SSC3_visium	GSM9338147_SSC3_multiome	9	3	6	0	0.333333333333333	6	0	3	2	0	7	descriptive_influence_no_refit_no_P
SSc4	GSM9338174_SSC4_visium	GSM9338149_SSC4_multiome	M2_EQUAL_F_E	CASP4	SSc4	GSM9338174_SSC4_visium	GSM9338149_SSC4_multiome	9	2	7	0	0.222222222222222	7	0	2	2	0	7	descriptive_influence_no_refit_no_P
SSc5	GSM9338175_SSC5_visium	GSM9338151_SSC5_multiome	M2_EQUAL_F_E	CASP4	SSc5	GSM9338175_SSC5_visium	GSM9338151_SSC5_multiome	9	3	6	0	0.333333333333333	6	0	3	2	0	7	descriptive_influence_no_refit_no_P
SSc6	GSM9338176_SSC6_visium	GSM9338153_SSC6_multiome	M2_EQUAL_F_E	CASP4	SSc6	GSM9338176_SSC6_visium	GSM9338153_SSC6_multiome	9	3	6	0	0.333333333333333	7	0	2	1	0	8	descriptive_influence_no_refit_no_P
SSc7	GSM9338177_SSC7_visium	GSM9338155_SSC7_multiome	M2_EQUAL_F_E	CASP4	SSc7	GSM9338177_SSC7_visium	GSM9338155_SSC7_multiome	9	2	7	0	0.222222222222222	6	0	3	1	0	8	descriptive_influence_no_refit_no_P
SSc8	GSM9338178_SSC8_visium	GSM9338157_SSC8_multiome	M2_EQUAL_F_E	CASP4	SSc8	GSM9338178_SSC8_visium	GSM9338157_SSC8_multiome	9	3	6	0	0.333333333333333	6	0	3	2	0	7	descriptive_influence_no_refit_no_P
SSc9	GSM9338179_SSC9_visium	GSM9338159_SSC9_multiome	M2_EQUAL_F_E	CASP4	SSc9	GSM9338179_SSC9_visium	GSM9338159_SSC9_multiome	9	2	7	0	0.222222222222222	7	0	2	2	0	7	descriptive_influence_no_refit_no_P
SSc10	GSM9338180_SSC10_visium	GSM9338161_SSC10_multiome	M2_EQUAL_F_E	CASP4	SSc10	GSM9338180_SSC10_visium	GSM9338161_SSC10_multiome	9	3	6	0	0.333333333333333	6	0	3	2	0	7	descriptive_influence_no_refit_no_P
SSc1	GSM9338171_SSC1_visium	GSM9338143_SSC1_multiome	M2_EQUAL_F_E	GSDMD	SSc1	GSM9338171_SSC1_visium	GSM9338143_SSC1_multiome	9	7	2	0	0.777777777777778	2	0	7	0	0	9	descriptive_influence_no_refit_no_P
SSc2	GSM9338172_SSC2_visium	GSM9338145_SSC2_multiome	M2_EQUAL_F_E	GSDMD	SSc2	GSM9338172_SSC2_visium	GSM9338145_SSC2_multiome	9	8	1	0	0.888888888888889	1	0	8	0	0	9	descriptive_influence_no_refit_no_P
SSc3	GSM9338173_SSC3_visium	GSM9338147_SSC3_multiome	M2_EQUAL_F_E	GSDMD	SSc3	GSM9338173_SSC3_visium	GSM9338147_SSC3_multiome	9	7	2	0	0.777777777777778	2	0	7	0	0	9	descriptive_influence_no_refit_no_P
SSc4	GSM9338174_SSC4_visium	GSM9338149_SSC4_multiome	M2_EQUAL_F_E	GSDMD	SSc4	GSM9338174_SSC4_visium	GSM9338149_SSC4_multiome	9	7	2	0	0.777777777777778	2	0	7	0	0	9	descriptive_influence_no_refit_no_P
SSc5	GSM9338175_SSC5_visium	GSM9338151_SSC5_multiome	M2_EQUAL_F_E	GSDMD	SSc5	GSM9338175_SSC5_visium	GSM9338151_SSC5_multiome	9	7	2	0	0.777777777777778	2	0	7	0	0	9	descriptive_influence_no_refit_no_P
SSc6	GSM9338176_SSC6_visium	GSM9338153_SSC6_multiome	M2_EQUAL_F_E	GSDMD	SSc6	GSM9338176_SSC6_visium	GSM9338153_SSC6_multiome	9	7	2	0	0.777777777777778	2	0	7	0	0	9	descriptive_influence_no_refit_no_P
SSc7	GSM9338177_SSC7_visium	GSM9338155_SSC7_multiome	M2_EQUAL_F_E	GSDMD	SSc7	GSM9338177_SSC7_visium	GSM9338155_SSC7_multiome	9	7	2	0	0.777777777777778	2	0	7	0	0	9	descriptive_influence_no_refit_no_P
SSc8	GSM9338178_SSC8_visium	GSM9338157_SSC8_multiome	M2_EQUAL_F_E	GSDMD	SSc8	GSM9338178_SSC8_visium	GSM9338157_SSC8_multiome	9	8	1	0	0.888888888888889	1	0	8	0	0	9	descriptive_influence_no_refit_no_P
SSc9	GSM9338179_SSC9_visium	GSM9338159_SSC9_multiome	M2_EQUAL_F_E	GSDMD	SSc9	GSM9338179_SSC9_visium	GSM9338159_SSC9_multiome	9	7	2	0	0.777777777777778	2	0	7	0	0	9	descriptive_influence_no_refit_no_P
SSc10	GSM9338180_SSC10_visium	GSM9338161_SSC10_multiome	M2_EQUAL_F_E	GSDMD	SSc10	GSM9338180_SSC10_visium	GSM9338161_SSC10_multiome	9	7	2	0	0.777777777777778	2	0	7	0	0	9	descriptive_influence_no_refit_no_P
