## Supplementary Software 1 for "Layer-to-cell-class correspondence is gene-specific for pyroptosis-related transcription in human skin": MIXTURE_PREDICTIONS.tsv

report_donor	visium_sample_id	multiome_sample_id	model	gene	observed_epidermis_mean_log1p	observed_dermis_mean_log1p	observed_E_minus_D	observed_sign	predicted_epidermis_CPM_proxy	predicted_dermis_CPM_proxy	predicted_E_minus_D_log2CPM1	predicted_sign	expected_physical_sign	observed_supports_expected_direction	predicted_supports_expected_direction	exact_sign_concordant	directional_discrepancy_category	raw_cross_platform_residual	formal_inference
SSc1	GSM9338171_SSC1_visium	GSM9338143_SSC1_multiome	M1_DONOR_F_E_NUCLEUS_RATIO	NLRP1	0.47856721976032	0.26185817699955	0.21670904276077	1	77.7741765636465	72.0542063798632	0.108755424454823	1	1	True	True	True	DIRECTION_REPRODUCED	PROHIBITED_NOT_COMPUTED	NONE
SSc1	GSM9338171_SSC1_visium	GSM9338143_SSC1_multiome	M1_DONOR_F_E_NUCLEUS_RATIO	PYCARD	0.272799438860727	0.0923285915015998	0.180470847359127	1	80.9670745945321	23.844625094972	1.72211073721412	1	1	True	True	True	DIRECTION_REPRODUCED	PROHIBITED_NOT_COMPUTED	NONE
SSc1	GSM9338171_SSC1_visium	GSM9338143_SSC1_multiome	M1_DONOR_F_E_NUCLEUS_RATIO	CASP4	0.294117778284501	0.187513610990831	0.106604167293669	1	51.9297755211954	53.7421761331293	-0.0485732510224137	-1	1	True	False	False	OBSERVED_MORE_EPIDERMAL_THAN_PROXY	PROHIBITED_NOT_COMPUTED	NONE
SSc1	GSM9338171_SSC1_visium	GSM9338143_SSC1_multiome	M1_DONOR_F_E_NUCLEUS_RATIO	GSDMD	0.185996530500993	0.286549653913397	-0.100553123412404	-1	3.61460154439875	34.6407524758403	-2.94924981009355	-1	-1	True	True	True	DIRECTION_REPRODUCED	PROHIBITED_NOT_COMPUTED	NONE
SSc1	GSM9338171_SSC1_visium	GSM9338143_SSC1_multiome	M2_EQUAL_F_E	NLRP1	0.47856721976032	0.26185817699955	0.21670904276077	1	77.7741765636465	96.6851767653578	-0.310416888430828	-1	1	True	False	False	OBSERVED_MORE_EPIDERMAL_THAN_PROXY	PROHIBITED_NOT_COMPUTED	NONE
SSc1	GSM9338171_SSC1_visium	GSM9338143_SSC1_multiome	M2_EQUAL_F_E	PYCARD	0.272799438860727	0.0923285915015998	0.180470847359127	1	80.9670745945321	23.6352401157135	1.73432097558482	1	1	True	True	True	DIRECTION_REPRODUCED	PROHIBITED_NOT_COMPUTED	NONE
SSc1	GSM9338171_SSC1_visium	GSM9338143_SSC1_multiome	M2_EQUAL_F_E	CASP4	0.294117778284501	0.187513610990831	0.106604167293669	1	51.9297755211954	59.5440372785951	-0.193905346679183	-1	1	True	False	False	OBSERVED_MORE_EPIDERMAL_THAN_PROXY	PROHIBITED_NOT_COMPUTED	NONE
SSc1	GSM9338171_SSC1_visium	GSM9338143_SSC1_multiome	M2_EQUAL_F_E	GSDMD	0.185996530500993	0.286549653913397	-0.100553123412404	-1	3.61460154439875	40.4541195983004	-3.16723749356703	-1	-1	True	True	True	DIRECTION_REPRODUCED	PROHIBITED_NOT_COMPUTED	NONE
SSc2	GSM9338172_SSC2_visium	GSM9338145_SSC2_multiome	M1_DONOR_F_E_NUCLEUS_RATIO	NLRP1	0.598569790393003	0.224632485000579	0.373937305392424	1	63.3761051045323	86.588119618411	-0.444209903866283	-1	1	True	False	False	OBSERVED_MORE_EPIDERMAL_THAN_PROXY	PROHIBITED_NOT_COMPUTED	NONE
SSc2	GSM9338172_SSC2_visium	GSM9338145_SSC2_multiome	M1_DONOR_F_E_NUCLEUS_RATIO	PYCARD	0.252000306618701	0.0854040784789277	0.166596228139773	1	77.3727483443536	26.6648290982364	1.50229907831965	1	1	True	True	True	DIRECTION_REPRODUCED	PROHIBITED_NOT_COMPUTED	NONE
SSc2	GSM9338172_SSC2_visium	GSM9338145_SSC2_multiome	M1_DONOR_F_E_NUCLEUS_RATIO	CASP4	0.356480824792252	0.197088836683883	0.159391988108369	1	33.5571695066522	53.9017655425225	-0.667867489753466	-1	1	True	False	False	OBSERVED_MORE_EPIDERMAL_THAN_PROXY	PROHIBITED_NOT_COMPUTED	NONE
SSc2	GSM9338172_SSC2_visium	GSM9338145_SSC2_multiome	M1_DONOR_F_E_NUCLEUS_RATIO	GSDMD	0.292554513118524	0.213337053989505	0.0792174591290192	1	6.78098243916807	31.2782925759857	-2.05254003764553	-1	-1	False	True	False	OBSERVED_MORE_EPIDERMAL_THAN_PROXY	PROHIBITED_NOT_COMPUTED	NONE
SSc2	GSM9338172_SSC2_visium	GSM9338145_SSC2_multiome	M2_EQUAL_F_E	NLRP1	0.598569790393003	0.224632485000579	0.373937305392424	1	63.3761051045323	93.9373281878041	-0.560450155465658	-1	1	True	False	False	OBSERVED_MORE_EPIDERMAL_THAN_PROXY	PROHIBITED_NOT_COMPUTED	NONE
SSc2	GSM9338172_SSC2_visium	GSM9338145_SSC2_multiome	M2_EQUAL_F_E	PYCARD	0.252000306618701	0.0854040784789277	0.166596228139773	1	77.3727483443536	26.8993140954241	1.49012243592428	1	1	True	True	True	DIRECTION_REPRODUCED	PROHIBITED_NOT_COMPUTED	NONE
SSc2	GSM9338172_SSC2_visium	GSM9338145_SSC2_multiome	M2_EQUAL_F_E	CASP4	0.356480824792252	0.197088836683883	0.159391988108369	1	33.5571695066522	56.6072961942654	-0.737266491618361	-1	1	True	False	False	OBSERVED_MORE_EPIDERMAL_THAN_PROXY	PROHIBITED_NOT_COMPUTED	NONE
SSc2	GSM9338172_SSC2_visium	GSM9338145_SSC2_multiome	M2_EQUAL_F_E	GSDMD	0.292554513118524	0.213337053989505	0.0792174591290192	1	6.78098243916807	34.8020924011353	-2.20201967737758	-1	-1	False	True	False	OBSERVED_MORE_EPIDERMAL_THAN_PROXY	PROHIBITED_NOT_COMPUTED	NONE
SSc3	GSM9338173_SSC3_visium	GSM9338147_SSC3_multiome	M1_DONOR_F_E_NUCLEUS_RATIO	NLRP1	0.482193264675441	0.337578312105495	0.144614952569946	1	65.0828843865272	68.2793404868139	-0.0681485373154178	-1	1	True	False	False	OBSERVED_MORE_EPIDERMAL_THAN_PROXY	PROHIBITED_NOT_COMPUTED	NONE
SSc3	GSM9338173_SSC3_visium	GSM9338147_SSC3_multiome	M1_DONOR_F_E_NUCLEUS_RATIO	PYCARD	0.297055992700324	0.150129871872755	0.146926120827569	1	26.4676980509701	12.9708208097122	0.975319225396901	1	1	True	True	True	DIRECTION_REPRODUCED	PROHIBITED_NOT_COMPUTED	NONE
SSc3	GSM9338173_SSC3_visium	GSM9338147_SSC3_multiome	M1_DONOR_F_E_NUCLEUS_RATIO	CASP4	0.382015808711669	0.286717171369776	0.0952986373418922	1	41.7755084908968	75.4261582138784	-0.837281506103764	-1	1	True	False	False	OBSERVED_MORE_EPIDERMAL_THAN_PROXY	PROHIBITED_NOT_COMPUTED	NONE
SSc3	GSM9338173_SSC3_visium	GSM9338147_SSC3_multiome	M1_DONOR_F_E_NUCLEUS_RATIO	GSDMD	0.271766523010911	0.372856123365371	-0.10108960035446	-1	5.23428356978139	19.9739894205156	-1.75030561633188	-1	-1	True	True	True	DIRECTION_REPRODUCED	PROHIBITED_NOT_COMPUTED	NONE
SSc3	GSM9338173_SSC3_visium	GSM9338147_SSC3_multiome	M2_EQUAL_F_E	NLRP1	0.482193264675441	0.337578312105495	0.144614952569946	1	65.0828843865272	79.5446232048413	-0.285511625441098	-1	1	True	False	False	OBSERVED_MORE_EPIDERMAL_THAN_PROXY	PROHIBITED_NOT_COMPUTED	NONE
SSc3	GSM9338173_SSC3_visium	GSM9338147_SSC3_multiome	M2_EQUAL_F_E	PYCARD	0.297055992700324	0.150129871872755	0.146926120827569	1	26.4676980509701	16.6910057749602	0.63471993850564	1	1	True	True	True	DIRECTION_REPRODUCED	PROHIBITED_NOT_COMPUTED	NONE
SSc3	GSM9338173_SSC3_visium	GSM9338147_SSC3_multiome	M2_EQUAL_F_E	CASP4	0.382015808711669	0.286717171369776	0.0952986373418922	1	41.7755084908968	87.9674616583019	-1.05649278652219	-1	1	True	False	False	OBSERVED_MORE_EPIDERMAL_THAN_PROXY	PROHIBITED_NOT_COMPUTED	NONE
SSc3	GSM9338173_SSC3_visium	GSM9338147_SSC3_multiome	M2_EQUAL_F_E	GSDMD	0.271766523010911	0.372856123365371	-0.10108960035446	-1	5.23428356978139	26.4765372578199	-2.13990451602409	-1	-1	True	True	True	DIRECTION_REPRODUCED	PROHIBITED_NOT_COMPUTED	NONE
SSc4	GSM9338174_SSC4_visium	GSM9338149_SSC4_multiome	M1_DONOR_F_E_NUCLEUS_RATIO	NLRP1	0.588756093645797	0.418762142228526	0.169993951417271	1	68.2076655465668	131.680202415795	-0.938949371276128	-1	1	True	False	False	OBSERVED_MORE_EPIDERMAL_THAN_PROXY	PROHIBITED_NOT_COMPUTED	NONE
SSc4	GSM9338174_SSC4_visium	GSM9338149_SSC4_multiome	M1_DONOR_F_E_NUCLEUS_RATIO	PYCARD	0.172940808074439	0.208585515477543	-0.0356447074031037	-1	13.4567398507989	13.1794177034655	0.0279439582166314	1	1	False	True	False	OBSERVED_MORE_DERMAL_THAN_PROXY	PROHIBITED_NOT_COMPUTED	NONE
SSc4	GSM9338174_SSC4_visium	GSM9338149_SSC4_multiome	M1_DONOR_F_E_NUCLEUS_RATIO	CASP4	0.295851201585987	0.341472817671507	-0.0456216160855199	-1	35.0870276743541	56.5081656549417	-0.672286500791896	-1	1	False	False	True	DIRECTION_REPRODUCED	PROHIBITED_NOT_COMPUTED	NONE
SSc4	GSM9338174_SSC4_visium	GSM9338149_SSC4_multiome	M1_DONOR_F_E_NUCLEUS_RATIO	GSDMD	0.134489434141227	0.229074023837267	-0.0945845896960395	-1	1.5162523775548	28.0148024286771	-3.52744056970758	-1	-1	True	True	True	DIRECTION_REPRODUCED	PROHIBITED_NOT_COMPUTED	NONE
SSc4	GSM9338174_SSC4_visium	GSM9338149_SSC4_multiome	M2_EQUAL_F_E	NLRP1	0.588756093645797	0.418762142228526	0.169993951417271	1	68.2076655465668	91.2731194836787	-0.414978588984773	-1	1	True	False	False	OBSERVED_MORE_EPIDERMAL_THAN_PROXY	PROHIBITED_NOT_COMPUTED	NONE
SSc4	GSM9338174_SSC4_visium	GSM9338149_SSC4_multiome	M2_EQUAL_F_E	PYCARD	0.172940808074439	0.208585515477543	-0.0356447074031037	-1	13.4567398507989	11.3969136927829	0.221761250567969	1	1	False	True	False	OBSERVED_MORE_DERMAL_THAN_PROXY	PROHIBITED_NOT_COMPUTED	NONE
SSc4	GSM9338174_SSC4_visium	GSM9338149_SSC4_multiome	M2_EQUAL_F_E	CASP4	0.295851201585987	0.341472817671507	-0.0456216160855199	-1	35.0870276743541	40.2373684576292	-0.192471950922073	-1	1	False	False	True	DIRECTION_REPRODUCED	PROHIBITED_NOT_COMPUTED	NONE
SSc4	GSM9338174_SSC4_visium	GSM9338149_SSC4_multiome	M2_EQUAL_F_E	GSDMD	0.134489434141227	0.229074023837267	-0.0945845896960395	-1	1.5162523775548	19.9802434266554	-3.05968288168141	-1	-1	True	True	True	DIRECTION_REPRODUCED	PROHIBITED_NOT_COMPUTED	NONE
SSc5	GSM9338175_SSC5_visium	GSM9338151_SSC5_multiome	M1_DONOR_F_E_NUCLEUS_RATIO	NLRP1	0.41980815285266	0.343822374146911	0.0759857787057492	1	53.2819447246987	75.1256665293181	-0.48791054659999	-1	1	True	False	False	OBSERVED_MORE_EPIDERMAL_THAN_PROXY	PROHIBITED_NOT_COMPUTED	NONE
SSc5	GSM9338175_SSC5_visium	GSM9338151_SSC5_multiome	M1_DONOR_F_E_NUCLEUS_RATIO	PYCARD	0.444405063887767	0.206984819106684	0.237420244781083	1	156.977786910207	33.7683516313372	2.18387514125502	1	1	True	True	True	DIRECTION_REPRODUCED	PROHIBITED_NOT_COMPUTED	NONE
SSc5	GSM9338175_SSC5_visium	GSM9338151_SSC5_multiome	M1_DONOR_F_E_NUCLEUS_RATIO	CASP4	0.417935286793994	0.339619412077683	0.0783158747163109	1	57.8708203469215	86.4061076781981	-0.570181363170214	-1	1	True	False	False	OBSERVED_MORE_EPIDERMAL_THAN_PROXY	PROHIBITED_NOT_COMPUTED	NONE
SSc5	GSM9338175_SSC5_visium	GSM9338151_SSC5_multiome	M1_DONOR_F_E_NUCLEUS_RATIO	GSDMD	0.208145594341909	0.371935667433213	-0.163790073091304	-1	12.4282048101869	66.2245607523186	-2.32372197686277	-1	-1	True	True	True	DIRECTION_REPRODUCED	PROHIBITED_NOT_COMPUTED	NONE
SSc5	GSM9338175_SSC5_visium	GSM9338151_SSC5_multiome	M2_EQUAL_F_E	NLRP1	0.41980815285266	0.343822374146911	0.0759857787057492	1	53.2819447246987	81.4800343131441	-0.603572524692617	-1	1	True	False	False	OBSERVED_MORE_EPIDERMAL_THAN_PROXY	PROHIBITED_NOT_COMPUTED	NONE
SSc5	GSM9338175_SSC5_visium	GSM9338151_SSC5_multiome	M2_EQUAL_F_E	PYCARD	0.444405063887767	0.206984819106684	0.237420244781083	1	156.977786910207	33.7372249194084	2.18516730680977	1	1	True	True	True	DIRECTION_REPRODUCED	PROHIBITED_NOT_COMPUTED	NONE
SSc5	GSM9338175_SSC5_visium	GSM9338151_SSC5_multiome	M2_EQUAL_F_E	CASP4	0.417935286793994	0.339619412077683	0.0783158747163109	1	57.8708203469215	90.0955955178797	-0.629828569942775	-1	1	True	False	False	OBSERVED_MORE_EPIDERMAL_THAN_PROXY	PROHIBITED_NOT_COMPUTED	NONE
SSc5	GSM9338175_SSC5_visium	GSM9338151_SSC5_multiome	M2_EQUAL_F_E	GSDMD	0.208145594341909	0.371935667433213	-0.163790073091304	-1	12.4282048101869	72.1619565608868	-2.44582721076704	-1	-1	True	True	True	DIRECTION_REPRODUCED	PROHIBITED_NOT_COMPUTED	NONE
SSc6	GSM9338176_SSC6_visium	GSM9338153_SSC6_multiome	M1_DONOR_F_E_NUCLEUS_RATIO	NLRP1	0.347949666867088	0.33300112506938	0.0149485417977078	1	73.0393516574509	88.4809059929455	-0.2732876017644	-1	1	True	False	False	OBSERVED_MORE_EPIDERMAL_THAN_PROXY	PROHIBITED_NOT_COMPUTED	NONE
SSc6	GSM9338176_SSC6_visium	GSM9338153_SSC6_multiome	M1_DONOR_F_E_NUCLEUS_RATIO	PYCARD	0.140181494962555	0.096319827154509	0.0438616678080462	1	92.9591748367556	22.9323440369433	1.97307233587812	1	1	True	True	True	DIRECTION_REPRODUCED	PROHIBITED_NOT_COMPUTED	NONE
SSc6	GSM9338176_SSC6_visium	GSM9338153_SSC6_multiome	M1_DONOR_F_E_NUCLEUS_RATIO	CASP4	0.180317541528846	0.21766453168908	-0.0373469901602331	-1	59.4321484997568	61.8699014126774	-0.0570532667786701	-1	1	False	False	True	DIRECTION_REPRODUCED	PROHIBITED_NOT_COMPUTED	NONE
SSc6	GSM9338176_SSC6_visium	GSM9338153_SSC6_multiome	M1_DONOR_F_E_NUCLEUS_RATIO	GSDMD	0.0872757753059469	0.253707179269254	-0.166431403963307	-1	3.55377127142527	44.2542424931263	-3.31291931409401	-1	-1	True	True	True	DIRECTION_REPRODUCED	PROHIBITED_NOT_COMPUTED	NONE
SSc6	GSM9338176_SSC6_visium	GSM9338153_SSC6_multiome	M2_EQUAL_F_E	NLRP1	0.347949666867088	0.33300112506938	0.0149485417977078	1	73.0393516574509	73.3204811637887	-0.00546758003665015	-1	1	True	False	False	OBSERVED_MORE_EPIDERMAL_THAN_PROXY	PROHIBITED_NOT_COMPUTED	NONE
SSc6	GSM9338176_SSC6_visium	GSM9338153_SSC6_multiome	M2_EQUAL_F_E	PYCARD	0.140181494962555	0.096319827154509	0.0438616678080462	1	92.9591748367556	17.5691345444323	2.33912746659809	1	1	True	True	True	DIRECTION_REPRODUCED	PROHIBITED_NOT_COMPUTED	NONE
SSc6	GSM9338176_SSC6_visium	GSM9338153_SSC6_multiome	M2_EQUAL_F_E	CASP4	0.180317541528846	0.21766453168908	-0.0373469901602331	-1	59.4321484997568	54.3161905478172	0.127614427989436	1	1	False	True	False	OBSERVED_MORE_DERMAL_THAN_PROXY	PROHIBITED_NOT_COMPUTED	NONE
SSc6	GSM9338176_SSC6_visium	GSM9338153_SSC6_multiome	M2_EQUAL_F_E	GSDMD	0.0872757753059469	0.253707179269254	-0.166431403963307	-1	3.55377127142527	39.4371502566692	-3.15054759503778	-1	-1	True	True	True	DIRECTION_REPRODUCED	PROHIBITED_NOT_COMPUTED	NONE
SSc7	GSM9338177_SSC7_visium	GSM9338155_SSC7_multiome	M1_DONOR_F_E_NUCLEUS_RATIO	NLRP1	0.34363422104541	0.22230807641674	0.12132614462867	1	61.6736163695483	94.3664924178541	-0.605624214433466	-1	1	True	False	False	OBSERVED_MORE_EPIDERMAL_THAN_PROXY	PROHIBITED_NOT_COMPUTED	NONE
SSc7	GSM9338177_SSC7_visium	GSM9338155_SSC7_multiome	M1_DONOR_F_E_NUCLEUS_RATIO	PYCARD	0.12080373236521	0.0990394637750745	0.0217642685901359	1	99.3630485953834	14.2158270313591	2.72158354293901	1	1	True	True	True	DIRECTION_REPRODUCED	PROHIBITED_NOT_COMPUTED	NONE
SSc7	GSM9338177_SSC7_visium	GSM9338155_SSC7_multiome	M1_DONOR_F_E_NUCLEUS_RATIO	CASP4	0.226602190756861	0.207164551456074	0.0194376393007875	1	71.9525524311397	51.158900274777	0.484045003477715	1	1	True	True	True	DIRECTION_REPRODUCED	PROHIBITED_NOT_COMPUTED	NONE
SSc7	GSM9338177_SSC7_visium	GSM9338155_SSC7_multiome	M1_DONOR_F_E_NUCLEUS_RATIO	GSDMD	0.0734982412049477	0.128812947161345	-0.0553147059563975	-1	1.71315601026523	20.4545215908528	-2.98323781903973	-1	-1	True	True	True	DIRECTION_REPRODUCED	PROHIBITED_NOT_COMPUTED	NONE
SSc7	GSM9338177_SSC7_visium	GSM9338155_SSC7_multiome	M2_EQUAL_F_E	NLRP1	0.34363422104541	0.22230807641674	0.12132614462867	1	61.6736163695483	87.7273460758174	-0.501520575299341	-1	1	True	False	False	OBSERVED_MORE_EPIDERMAL_THAN_PROXY	PROHIBITED_NOT_COMPUTED	NONE
SSc7	GSM9338177_SSC7_visium	GSM9338155_SSC7_multiome	M2_EQUAL_F_E	PYCARD	0.12080373236521	0.0990394637750745	0.0217642685901359	1	99.3630485953834	9.97587458293433	3.19282039264853	1	1	True	True	True	DIRECTION_REPRODUCED	PROHIBITED_NOT_COMPUTED	NONE
SSc7	GSM9338177_SSC7_visium	GSM9338155_SSC7_multiome	M2_EQUAL_F_E	CASP4	0.226602190756861	0.207164551456074	0.0194376393007875	1	71.9525524311397	50.5163302379747	0.501928628555541	1	1	True	True	True	DIRECTION_REPRODUCED	PROHIBITED_NOT_COMPUTED	NONE
SSc7	GSM9338177_SSC7_visium	GSM9338155_SSC7_multiome	M2_EQUAL_F_E	GSDMD	0.0734982412049477	0.128812947161345	-0.0553147059563975	-1	1.71315601026523	27.5081229648954	-3.39332914021023	-1	-1	True	True	True	DIRECTION_REPRODUCED	PROHIBITED_NOT_COMPUTED	NONE
SSc8	GSM9338178_SSC8_visium	GSM9338157_SSC8_multiome	M1_DONOR_F_E_NUCLEUS_RATIO	NLRP1	0.462485703414884	0.205339858439607	0.257145844975277	1	62.2187591156362	84.1085413815542	-0.428951208462639	-1	1	True	False	False	OBSERVED_MORE_EPIDERMAL_THAN_PROXY	PROHIBITED_NOT_COMPUTED	NONE
SSc8	GSM9338178_SSC8_visium	GSM9338157_SSC8_multiome	M1_DONOR_F_E_NUCLEUS_RATIO	PYCARD	0.125784519931366	0.0730132098558922	0.0527713100754735	1	131.183061302297	25.3414126494718	2.32713269115087	1	1	True	True	True	DIRECTION_REPRODUCED	PROHIBITED_NOT_COMPUTED	NONE
SSc8	GSM9338178_SSC8_visium	GSM9338157_SSC8_multiome	M1_DONOR_F_E_NUCLEUS_RATIO	CASP4	0.218907623797998	0.144715494777955	0.0741921290200428	1	51.3460087708924	62.8214771169507	-0.285962459377815	-1	1	True	False	False	OBSERVED_MORE_EPIDERMAL_THAN_PROXY	PROHIBITED_NOT_COMPUTED	NONE
SSc8	GSM9338178_SSC8_visium	GSM9338157_SSC8_multiome	M1_DONOR_F_E_NUCLEUS_RATIO	GSDMD	0.235274022509312	0.230329703801954	0.00494431870735748	1	16.420071949205	46.9195023414541	-1.45986234274316	-1	-1	False	True	False	OBSERVED_MORE_EPIDERMAL_THAN_PROXY	PROHIBITED_NOT_COMPUTED	NONE
SSc8	GSM9338178_SSC8_visium	GSM9338157_SSC8_multiome	M2_EQUAL_F_E	NLRP1	0.462485703414884	0.205339858439607	0.257145844975277	1	62.2187591156362	90.524719955136	-0.533808736521338	-1	1	True	False	False	OBSERVED_MORE_EPIDERMAL_THAN_PROXY	PROHIBITED_NOT_COMPUTED	NONE
SSc8	GSM9338178_SSC8_visium	GSM9338157_SSC8_multiome	M2_EQUAL_F_E	PYCARD	0.125784519931366	0.0730132098558922	0.0527713100754735	1	131.183061302297	25.0052077327251	2.34566484593596	1	1	True	True	True	DIRECTION_REPRODUCED	PROHIBITED_NOT_COMPUTED	NONE
SSc8	GSM9338178_SSC8_visium	GSM9338157_SSC8_multiome	M2_EQUAL_F_E	CASP4	0.218907623797998	0.144715494777955	0.0741921290200428	1	51.3460087708924	65.7012175569657	-0.349633556354123	-1	1	True	False	False	OBSERVED_MORE_EPIDERMAL_THAN_PROXY	PROHIBITED_NOT_COMPUTED	NONE
SSc8	GSM9338178_SSC8_visium	GSM9338157_SSC8_multiome	M2_EQUAL_F_E	GSDMD	0.235274022509312	0.230329703801954	0.00494431870735748	1	16.420071949205	50.1762516568947	-1.55472390014456	-1	-1	False	True	False	OBSERVED_MORE_EPIDERMAL_THAN_PROXY	PROHIBITED_NOT_COMPUTED	NONE
SSc9	GSM9338179_SSC9_visium	GSM9338159_SSC9_multiome	M1_DONOR_F_E_NUCLEUS_RATIO	NLRP1	0.355470511281347	0.158428804612407	0.19704170666894	1	111.912047342246	128.738619038366	-0.200408562584451	-1	1	True	False	False	OBSERVED_MORE_EPIDERMAL_THAN_PROXY	PROHIBITED_NOT_COMPUTED	NONE
SSc9	GSM9338179_SSC9_visium	GSM9338159_SSC9_multiome	M1_DONOR_F_E_NUCLEUS_RATIO	PYCARD	0.125030123253903	0.0561985839908498	0.0688315392630529	1	72.860124533546	20.7783859964912	1.76189865563248	1	1	True	True	True	DIRECTION_REPRODUCED	PROHIBITED_NOT_COMPUTED	NONE
SSc9	GSM9338179_SSC9_visium	GSM9338159_SSC9_multiome	M1_DONOR_F_E_NUCLEUS_RATIO	CASP4	0.0968887286731995	0.184179738729815	-0.0872910100566154	-1	48.642412685748	82.6781145084752	-0.753277110151214	-1	1	False	False	True	DIRECTION_REPRODUCED	PROHIBITED_NOT_COMPUTED	NONE
SSc9	GSM9338179_SSC9_visium	GSM9338159_SSC9_multiome	M1_DONOR_F_E_NUCLEUS_RATIO	GSDMD	0.0844515759183699	0.177812868829975	-0.0933612929116052	-1	12.0743577588736	34.1369104774498	-1.42624726358904	-1	-1	True	True	True	DIRECTION_REPRODUCED	PROHIBITED_NOT_COMPUTED	NONE
SSc9	GSM9338179_SSC9_visium	GSM9338159_SSC9_multiome	M2_EQUAL_F_E	NLRP1	0.355470511281347	0.158428804612407	0.19704170666894	1	111.912047342246	120.854260465004	-0.109957268655982	-1	1	True	False	False	OBSERVED_MORE_EPIDERMAL_THAN_PROXY	PROHIBITED_NOT_COMPUTED	NONE
SSc9	GSM9338179_SSC9_visium	GSM9338159_SSC9_multiome	M2_EQUAL_F_E	PYCARD	0.125030123253903	0.0561985839908498	0.0688315392630529	1	72.860124533546	20.7770977402786	1.76198399785303	1	1	True	True	True	DIRECTION_REPRODUCED	PROHIBITED_NOT_COMPUTED	NONE
SSc9	GSM9338179_SSC9_visium	GSM9338159_SSC9_multiome	M2_EQUAL_F_E	CASP4	0.0968887286731995	0.184179738729815	-0.0872910100566154	-1	48.642412685748	74.5700248494492	-0.606240863164745	-1	1	False	False	True	DIRECTION_REPRODUCED	PROHIBITED_NOT_COMPUTED	NONE
SSc9	GSM9338179_SSC9_visium	GSM9338159_SSC9_multiome	M2_EQUAL_F_E	GSDMD	0.0844515759183699	0.177812868829975	-0.0933612929116052	-1	12.0743577588736	31.0723935010798	-1.29459194348666	-1	-1	True	True	True	DIRECTION_REPRODUCED	PROHIBITED_NOT_COMPUTED	NONE
SSc10	GSM9338180_SSC10_visium	GSM9338161_SSC10_multiome	M1_DONOR_F_E_NUCLEUS_RATIO	NLRP1	0.60528308220885	0.434010881743702	0.171272200465148	1	66.6458677703976	75.995405276647	-0.186770547004351	-1	1	True	False	False	OBSERVED_MORE_EPIDERMAL_THAN_PROXY	PROHIBITED_NOT_COMPUTED	NONE
SSc10	GSM9338180_SSC10_visium	GSM9338161_SSC10_multiome	M1_DONOR_F_E_NUCLEUS_RATIO	PYCARD	0.510355574298989	0.133412504226069	0.37694307007292	1	101.786416231153	32.8780288631879	1.60122777593358	1	1	True	True	True	DIRECTION_REPRODUCED	PROHIBITED_NOT_COMPUTED	NONE
SSc10	GSM9338180_SSC10_visium	GSM9338161_SSC10_multiome	M1_DONOR_F_E_NUCLEUS_RATIO	CASP4	0.429134264317426	0.296516407542803	0.132617856774623	1	59.1734522931106	63.7041047495959	-0.104730107972222	-1	1	True	False	False	OBSERVED_MORE_EPIDERMAL_THAN_PROXY	PROHIBITED_NOT_COMPUTED	NONE
SSc10	GSM9338180_SSC10_visium	GSM9338161_SSC10_multiome	M1_DONOR_F_E_NUCLEUS_RATIO	GSDMD	0.26630754318427	0.464790682928219	-0.19848313974395	-1	3.19092336597661	28.7244475216841	-2.8263099492179	-1	-1	True	True	True	DIRECTION_REPRODUCED	PROHIBITED_NOT_COMPUTED	NONE
SSc10	GSM9338180_SSC10_visium	GSM9338161_SSC10_multiome	M2_EQUAL_F_E	NLRP1	0.60528308220885	0.434010881743702	0.171272200465148	1	66.6458677703976	92.6406303407977	-0.469132837844307	-1	1	True	False	False	OBSERVED_MORE_EPIDERMAL_THAN_PROXY	PROHIBITED_NOT_COMPUTED	NONE
SSc10	GSM9338180_SSC10_visium	GSM9338161_SSC10_multiome	M2_EQUAL_F_E	PYCARD	0.510355574298989	0.133412504226069	0.37694307007292	1	101.786416231153	34.9597724558393	1.51519382035274	1	1	True	True	True	DIRECTION_REPRODUCED	PROHIBITED_NOT_COMPUTED	NONE
SSc10	GSM9338180_SSC10_visium	GSM9338161_SSC10_multiome	M2_EQUAL_F_E	CASP4	0.429134264317426	0.296516407542803	0.132617856774623	1	59.1734522931106	67.9811366457886	-0.197074771227752	-1	1	True	False	False	OBSERVED_MORE_EPIDERMAL_THAN_PROXY	PROHIBITED_NOT_COMPUTED	NONE
SSc10	GSM9338180_SSC10_visium	GSM9338161_SSC10_multiome	M2_EQUAL_F_E	GSDMD	0.26630754318427	0.464790682928219	-0.19848313974395	-1	3.19092336597661	35.7441902225813	-3.13217611132656	-1	-1	True	True	True	DIRECTION_REPRODUCED	PROHIBITED_NOT_COMPUTED	NONE
