## Supplementary Software 1 for "Layer-to-cell-class correspondence is gene-specific for pyroptosis-related transcription in human skin": MULTIOME_CLASS_CONTRASTS.tsv

row_type	floor	sample_id	condition	gene	K_log2CPM1	F_log2CPM1	E_log2CPM1	selected_two_class_context	expected_direction_contrast	keratinocyte_minus_fibroblast	keratinocyte_minus_endothelial	fibroblast_minus_keratinocyte	endothelial_minus_keratinocyte	analysis_role	n_donors	median	q1	q3	minimum	maximum	positive	zero	negative	sign_test_p	BH_q_m4	bootstrap_ci_low	bootstrap_ci_high	bootstrap_medians_sha256	sign_inference_status
donor_value	20	GSM9338143_SSC1_multiome	SSc	NLRP1	6.299650863536681	5.6576419060216345	7.178817074274664	6.41822949014815	-0.11857862661146878	0.6420089575150465	-0.8791662107379832			primary
donor_value	20	GSM9338143_SSC1_multiome	SSc	PYCARD	6.356972603906767	4.645962440531539	4.598957969685899	4.62246020510872	1.7345123987980475	1.711010163375228	1.758014634220868			primary
donor_value	20	GSM9338143_SSC1_multiome	SSc	CASP4	5.726007630304608	5.6271633521568285	6.1631619728201485	5.895162662488488	-0.1691550321838804	0.09884427814777919	-0.43715434251554086			primary
donor_value	20	GSM9338143_SSC1_multiome	SSc	GSDMD	2.2062060812973954	4.921856910028815	5.716864820022016	5.319360865025415	3.11315478372802			2.7156508287314196	3.5106587387246204	primary
donor_value	20	GSM9338145_SSC2_multiome	SSc	NLRP1	6.008453388131069	5.944912555581929	7.0030663652987695	6.473989460440349	-0.4655360723092805	0.06354083254913956	-0.9946129771677006			primary
donor_value	20	GSM9338145_SSC2_multiome	SSc	PYCARD	6.292280184647671	4.746082788129197	4.8561344767582	4.8011086324436985	1.4911715522039728	1.5461973965184743	1.4361457078894713			primary
donor_value	20	GSM9338145_SSC2_multiome	SSc	CASP4	5.110913149600901	5.502565296252276	6.126791556900449	5.8146784265763625	-0.7037652769754619	-0.39165214665137515	-1.0158784072995486			primary
donor_value	20	GSM9338145_SSC2_multiome	SSc	GSDMD	2.959952323673281	4.308784034764884	5.694478316202229	5.001631175483556	2.0416788518102753			1.3488317110916026	2.734525992528948	primary
donor_value	20	GSM9338147_SSC3_multiome	SSc	NLRP1	6.046204753789415	5.854225102567717	6.689858885235188	6.272041993901453	-0.2258372401120381	0.1919796512216978	-0.6436541314457731			primary
donor_value	20	GSM9338147_SSC3_multiome	SSc	PYCARD	4.779664104332594	3.3499588393839996	4.6545396510837955	4.002249245233898	0.7774148590986956	1.429705264948594	0.12512445324879806			primary
donor_value	20	GSM9338147_SSC3_multiome	SSc	CASP4	5.418713099641439	5.993251442037418	6.835843246428424	6.414547344232921	-0.9958342445914816	-0.5745383423959787	-1.4171301467869846			primary
donor_value	20	GSM9338147_SSC3_multiome	SSc	GSDMD	2.6402237782249185	3.845618743293673	5.34258291107363	4.594100827183651	1.953877048958733			1.2053949650687543	2.7023591328487115	primary
donor_value	20	GSM9338149_SSC4_multiome	SSc	NLRP1	6.112859936702204	5.201594213113656	7.206987470555572	6.204290841834614	-0.09143090513240981	0.9112657235885484	-1.094127533853368			primary
donor_value	20	GSM9338149_SSC4_multiome	SSc	PYCARD	3.853670340718665	3.3146598661851963	3.891815797236067	3.603237831710632	0.25043250900803304	0.5390104745334687	-0.0381454565174022			primary
donor_value	20	GSM9338149_SSC4_multiome	SSc	CASP4	5.173408414734794	4.240275730182117	5.990393156521367	5.115334443351742	0.05807397138305248	0.9331326845526773	-0.8169847417865723			primary
donor_value	20	GSM9338149_SSC4_multiome	SSc	GSDMD	1.3312766303199493	3.3146598661851963	5.00048410902892	4.157571987607058	2.8262953572871092			1.983383235865247	3.6692074787089712	primary
donor_value	20	GSM9338151_SSC5_multiome	SSc	NLRP1	5.762400503087388	5.822563152132515	6.75977662178858	6.291169886960548	-0.5287693838731595	-0.060162649045127026	-0.997376118701192			primary
donor_value	20	GSM9338151_SSC5_multiome	SSc	PYCARD	7.303577906611221	5.12366742596762	5.11313454898142	5.118400987474519	2.185176919136702	2.179910480643602	2.1904433576298015			primary
donor_value	20	GSM9338151_SSC5_multiome	SSc	CASP4	5.879480826193358	6.249165912509615	6.729633320583855	6.489399616546735	-0.6099187903533769	-0.36968508631625685	-0.850152494390497			primary
donor_value	20	GSM9338151_SSC5_multiome	SSc	GSDMD	3.7471945415326027	5.613945369268454	6.605107162528959	6.109526265898706	2.3623317243661037			1.8667508277358515	2.857912620996356	primary
donor_value	20	GSM9338153_SSC6_multiome	SSc	NLRP1	6.210220356861439	4.623926574040357	6.954009467081933	5.7889680205611445	0.42125233630029424	1.5862937828210821	-0.7437891102204945			primary
donor_value	20	GSM9338153_SSC6_multiome	SSc	PYCARD	6.553962138333812	0.0	5.175455502121593	2.5877277510607963	3.966234387273016	6.553962138333812	1.3785066362122196			primary
donor_value	20	GSM9338153_SSC6_multiome	SSc	CASP4	5.917244328913104	4.934104847613135	6.323029630874417	5.628567239243775	0.2886770896693287	0.9831394812999692	-0.4057853019613127			primary
donor_value	20	GSM9338153_SSC6_multiome	SSc	GSDMD	2.1870618290530026	4.623926574040357	5.812941747287995	5.2184341606641755	3.031372331611173			2.436864744987354	3.625879918234993	primary
donor_value	20	GSM9338155_SSC7_multiome	SSc	NLRP1	5.969786336264483	6.6128217798969935	6.314385868578243	6.463603824237618	-0.49381748797313474	-0.6430354436325105	-0.34459953231375984			primary
donor_value	20	GSM9338155_SSC7_multiome	SSc	PYCARD	6.649084389136257	4.071746290240256	2.3606283704985755	3.216187330369416	3.432897058766841	2.577338098896001	4.288456018637682			primary
donor_value	20	GSM9338155_SSC7_multiome	SSc	CASP4	6.188886550279713	5.711532887958998	5.661957078943432	5.686744983451215	0.5021415668284979	0.47735366232071463	0.5269294713362802			primary
donor_value	20	GSM9338155_SSC7_multiome	SSc	GSDMD	1.4399720069875572	4.232106995069922	5.256386499002889	4.744246747036406	3.3042747400488484			2.792134988082365	3.8164144920153316	primary
donor_value	20	GSM9338157_SSC8_multiome	SSc	NLRP1	5.982280812583311	5.702350278307924	7.033208571645868	6.367779424976896	-0.38549861239358485	0.27993053427538683	-1.0509277590625565			primary
donor_value	20	GSM9338157_SSC8_multiome	SSc	PYCARD	7.046393503224861	4.811094624501967	4.581215089620431	4.696154857061199	2.350238646163662	2.235298878722894	2.4651784136044297			primary
donor_value	20	GSM9338157_SSC8_multiome	SSc	CASP4	5.710007634986042	5.614488089972005	6.399341442112593	6.006914766042299	-0.29690713105625743	0.09551954501403692	-0.6893338071265518			primary
donor_value	20	GSM9338157_SSC8_multiome	SSc	GSDMD	4.122678677523731	4.961119272137287	6.1538739891384235	5.557496630637855	1.4348179531141243			0.838440594613556	2.0311953116146926	primary
donor_value	20	GSM9338159_SSC9_multiome	SSc	NLRP1	6.819055614890533	6.480265850427059	7.270794992816414	6.875530421621736	-0.05647480673120331	0.3387897644634741	-0.4517393779258816			primary
donor_value	20	GSM9338159_SSC9_multiome	SSc	PYCARD	6.206723789921788	4.444387147290294	4.445092350669647	4.44473974897997	1.761984040941818	1.7623366426314941	1.7616314392521408			primary
donor_value	20	GSM9338159_SSC9_multiome	SSc	CASP4	5.6335013289127955	5.3947701448224645	6.7690918105270965	6.08193097767478	-0.44842964876198455	0.238731184090331	-1.135590481614301			primary
donor_value	20	GSM9338159_SSC9_multiome	SSc	GSDMD	3.708668174755756	4.278828276388298	5.483281823372107	4.881055049880203	1.172386875124447			0.5701601016325419	1.7746136486163513	primary
donor_value	20	GSM9338161_SSC10_multiome	SSc	NLRP1	6.079929903010304	5.8207150086834	7.030780381429965	6.425747695056682	-0.3458177920463781	0.25921489432690414	-0.9508504784196612			primary
donor_value	20	GSM9338161_SSC10_multiome	SSc	PYCARD	6.683505807119408	4.968891917136584	5.343484517690375	5.156188217413479	1.5273175897059286	1.7146138899828243	1.3400212894290329			primary
donor_value	20	GSM9338161_SSC10_multiome	SSc	CASP4	5.911055224852289	5.893438778306756	6.2949720726306335	6.094205425468695	-0.18315020061640563	0.017616446545533293	-0.38391684777834456			primary
donor_value	20	GSM9338161_SSC10_multiome	SSc	GSDMD	2.06726814100174	4.398475864181942	5.7114548743624844	5.054965369272214	2.987697228270474			2.3312077231802024	3.6441867333607445	primary
donor_value	20	GSM9338163_HC1_multiome	Control	NLRP1	5.930546825489935	5.9960614249398425	6.730957338672682	6.363509381806262	-0.4329625563163271	-0.06551459944990778	-0.8004105131827473			HC_descriptive_only
donor_value	20	GSM9338163_HC1_multiome	Control	PYCARD	5.491152709748969	4.75444096461926	4.718720599157051	4.736580781888156	0.7545719278608134	0.7367117451297096	0.7724321105919181			HC_descriptive_only
donor_value	20	GSM9338163_HC1_multiome	Control	CASP4	5.580335456489528	5.582961885148856	5.985377175579315	5.784169530364085	-0.20383407387455765	-0.0026264286593278285	-0.4050417190897875			HC_descriptive_only
donor_value	20	GSM9338163_HC1_multiome	Control	GSDMD	2.406594142052608	3.7523192819100193	4.607801971748609	4.180060626829314	1.7734664847767059			1.3457251398574113	2.201207829696001	HC_descriptive_only
donor_value	20	GSM9338165_HC2_multiome	Control	NLRP1	5.619029420788734	6.195729212283104	6.9244829760951925	6.560106094189148	-0.9410766734004143	-0.5766997914943701	-1.3054535553064586			HC_descriptive_only
donor_value	20	GSM9338165_HC2_multiome	Control	PYCARD	5.781989667093133	4.817086636717302	4.186684496155415	4.501885566436359	1.2801041006567742	0.9649030303758312	1.595305170937718			HC_descriptive_only
donor_value	20	GSM9338165_HC2_multiome	Control	CASP4	5.625649608792242	5.71976583626366	5.55133731363861	5.635551574951135	-0.009901966158893494	-0.09411622747141823	0.07431229515363125			HC_descriptive_only
donor_value	20	GSM9338165_HC2_multiome	Control	GSDMD	2.6836978678702628	4.446527330679405	4.3307433542625136	4.388635342470959	1.7049374746006962			1.7628294628091425	1.6470454863922508	HC_descriptive_only
donor_value	20	GSM9338167_HC3_multiome	Control	NLRP1	5.768388734232679	5.822561094169043	6.350354002137185	6.086457548153113	-0.3180688139204344	-0.05417235993636371	-0.581965267904506			HC_descriptive_only
donor_value	20	GSM9338167_HC3_multiome	Control	PYCARD	6.09989904890463	4.622509207517818	5.2975690332459875	4.960039120381903	1.1398599285227276	1.4773898413868123	0.8023300156586428			HC_descriptive_only
donor_value	20	GSM9338167_HC3_multiome	Control	CASP4	5.348613622815711	5.201117219815463	5.61937114382145	5.410244181818456	-0.06163055900274461	0.14749640300024858	-0.2707575210057387			HC_descriptive_only
donor_value	20	GSM9338167_HC3_multiome	Control	GSDMD	2.2940388817539175	4.0071939246842305	4.435587832830606	4.221390878757418	1.927351997003501			1.713155042930313	2.1415489510766887	HC_descriptive_only
donor_value	20	GSM9338169_HC4_multiome	Control	NLRP1	5.905777463792101	6.234956634048553	7.060051775037262	6.647504204542907	-0.7417267407508055	-0.3291791702564515	-1.1542743112451603			HC_descriptive_only
donor_value	20	GSM9338169_HC4_multiome	Control	PYCARD	6.301136307743323	5.048232773097122	4.843377256230617	4.94580501466387	1.3553312930794528	1.252903534646201	1.4577590515127055			HC_descriptive_only
donor_value	20	GSM9338169_HC4_multiome	Control	CASP4	5.537924347336824	5.6926397206116155	6.320871883296734	6.006755801954174	-0.46883145461735065	-0.1547153732747919	-0.7829475359599103			HC_descriptive_only
donor_value	20	GSM9338169_HC4_multiome	Control	GSDMD	2.500411670756706	4.748319330785045	5.612426678025765	5.180373004405405	2.6799613336486994			2.247907660028339	3.1120150072690587	HC_descriptive_only
summary	20		SSc	NLRP1										primary_formal	10.0	-0.2858275160792081	-0.4455267073303566	-0.09821783550217456	-0.5287693838731595	0.42125233630029424	1.0	0.0	9.0	0.021484375	0.028645833333333332	-0.4655360723092805	-0.08752671667133605	732bebaf71a4d110d4dbc4015328e668b0495a0c67ad4b0ccb23f8a71ef08f2b	ESTIMABLE
summary	20		SSc	PYCARD										primary_formal	10.0	1.7482482198699327	1.5002080615794617	2.3089732144069224	0.25043250900803304	3.966234387273016	10.0	0.0	0.0	0.001953125	0.00390625	1.152366224402312	2.8090369889517715	3c5edf211f49549f899a4713613a4c94cf1982bf3fb0026e516ae1271ff82d3f	ESTIMABLE
summary	20		SSc	CASP4										primary_formal	10.0	-0.24002866583633153	-0.5695465049555288	0.001266720491319262	-0.9958342445914816	0.5021415668284979	3.0	0.0	7.0	0.34375	0.34375	-0.6099187903533769	0.059761028742724154	6926f65e0b5c7b6ba5d2fe5add93464685ac2b81b1735a7236efbd83e0ab8831	ESTIMABLE
summary	20		SSc	GSDMD										primary_formal	10.0	2.5943135408266063	1.9758274996716185	3.0204535557759984	1.172386875124447	3.3042747400488484	10.0	0.0	0.0	0.001953125	0.00390625	1.7382484024621998	3.031848673470868	ad0c8a4a8069aa5985d69c8533a53a466260f5b38c7a08591596130d425bb595	ESTIMABLE
summary	20		Control	NLRP1										HC_descriptive_only	4.0	-0.5873446485335663
summary	20		Control	PYCARD										HC_descriptive_only	4.0	1.2099820145897509
summary	20		Control	CASP4										HC_descriptive_only	4.0	-0.13273231643865113
summary	20		Control	GSDMD										HC_descriptive_only	4.0	1.8504092408901034
donor_value	50	GSM9338143_SSC1_multiome	SSc	NLRP1	6.299650863536681	5.6576419060216345	7.178817074274664	6.41822949014815	-0.11857862661146878	0.6420089575150465	-0.8791662107379832			floor50_descriptive_sensitivity
donor_value	50	GSM9338143_SSC1_multiome	SSc	PYCARD	6.356972603906767	4.645962440531539	4.598957969685899	4.62246020510872	1.7345123987980475	1.711010163375228	1.758014634220868			floor50_descriptive_sensitivity
donor_value	50	GSM9338143_SSC1_multiome	SSc	CASP4	5.726007630304608	5.6271633521568285	6.1631619728201485	5.895162662488488	-0.1691550321838804	0.09884427814777919	-0.43715434251554086			floor50_descriptive_sensitivity
donor_value	50	GSM9338143_SSC1_multiome	SSc	GSDMD	2.2062060812973954	4.921856910028815	5.716864820022016	5.319360865025415	3.11315478372802			2.7156508287314196	3.5106587387246204	floor50_descriptive_sensitivity
donor_value	50	GSM9338145_SSC2_multiome	SSc	NLRP1	6.008453388131069	5.944912555581929	7.0030663652987695	6.473989460440349	-0.4655360723092805	0.06354083254913956	-0.9946129771677006			floor50_descriptive_sensitivity
donor_value	50	GSM9338145_SSC2_multiome	SSc	PYCARD	6.292280184647671	4.746082788129197	4.8561344767582	4.8011086324436985	1.4911715522039728	1.5461973965184743	1.4361457078894713			floor50_descriptive_sensitivity
donor_value	50	GSM9338145_SSC2_multiome	SSc	CASP4	5.110913149600901	5.502565296252276	6.126791556900449	5.8146784265763625	-0.7037652769754619	-0.39165214665137515	-1.0158784072995486			floor50_descriptive_sensitivity
donor_value	50	GSM9338145_SSC2_multiome	SSc	GSDMD	2.959952323673281	4.308784034764884	5.694478316202229	5.001631175483556	2.0416788518102753			1.3488317110916026	2.734525992528948	floor50_descriptive_sensitivity
donor_value	50	GSM9338147_SSC3_multiome	SSc	NLRP1	6.046204753789415	5.854225102567717	6.689858885235188	6.272041993901453	-0.2258372401120381	0.1919796512216978	-0.6436541314457731			floor50_descriptive_sensitivity
donor_value	50	GSM9338147_SSC3_multiome	SSc	PYCARD	4.779664104332594	3.3499588393839996	4.6545396510837955	4.002249245233898	0.7774148590986956	1.429705264948594	0.12512445324879806			floor50_descriptive_sensitivity
donor_value	50	GSM9338147_SSC3_multiome	SSc	CASP4	5.418713099641439	5.993251442037418	6.835843246428424	6.414547344232921	-0.9958342445914816	-0.5745383423959787	-1.4171301467869846			floor50_descriptive_sensitivity
donor_value	50	GSM9338147_SSC3_multiome	SSc	GSDMD	2.6402237782249185	3.845618743293673	5.34258291107363	4.594100827183651	1.953877048958733			1.2053949650687543	2.7023591328487115	floor50_descriptive_sensitivity
donor_value	50	GSM9338151_SSC5_multiome	SSc	NLRP1	5.762400503087388	5.822563152132515	6.75977662178858	6.291169886960548	-0.5287693838731595	-0.060162649045127026	-0.997376118701192			floor50_descriptive_sensitivity
donor_value	50	GSM9338151_SSC5_multiome	SSc	PYCARD	7.303577906611221	5.12366742596762	5.11313454898142	5.118400987474519	2.185176919136702	2.179910480643602	2.1904433576298015			floor50_descriptive_sensitivity
donor_value	50	GSM9338151_SSC5_multiome	SSc	CASP4	5.879480826193358	6.249165912509615	6.729633320583855	6.489399616546735	-0.6099187903533769	-0.36968508631625685	-0.850152494390497			floor50_descriptive_sensitivity
donor_value	50	GSM9338151_SSC5_multiome	SSc	GSDMD	3.7471945415326027	5.613945369268454	6.605107162528959	6.109526265898706	2.3623317243661037			1.8667508277358515	2.857912620996356	floor50_descriptive_sensitivity
donor_value	50	GSM9338157_SSC8_multiome	SSc	NLRP1	5.982280812583311	5.702350278307924	7.033208571645868	6.367779424976896	-0.38549861239358485	0.27993053427538683	-1.0509277590625565			floor50_descriptive_sensitivity
donor_value	50	GSM9338157_SSC8_multiome	SSc	PYCARD	7.046393503224861	4.811094624501967	4.581215089620431	4.696154857061199	2.350238646163662	2.235298878722894	2.4651784136044297			floor50_descriptive_sensitivity
donor_value	50	GSM9338157_SSC8_multiome	SSc	CASP4	5.710007634986042	5.614488089972005	6.399341442112593	6.006914766042299	-0.29690713105625743	0.09551954501403692	-0.6893338071265518			floor50_descriptive_sensitivity
donor_value	50	GSM9338157_SSC8_multiome	SSc	GSDMD	4.122678677523731	4.961119272137287	6.1538739891384235	5.557496630637855	1.4348179531141243			0.838440594613556	2.0311953116146926	floor50_descriptive_sensitivity
donor_value	50	GSM9338159_SSC9_multiome	SSc	NLRP1	6.819055614890533	6.480265850427059	7.270794992816414	6.875530421621736	-0.05647480673120331	0.3387897644634741	-0.4517393779258816			floor50_descriptive_sensitivity
donor_value	50	GSM9338159_SSC9_multiome	SSc	PYCARD	6.206723789921788	4.444387147290294	4.445092350669647	4.44473974897997	1.761984040941818	1.7623366426314941	1.7616314392521408			floor50_descriptive_sensitivity
donor_value	50	GSM9338159_SSC9_multiome	SSc	CASP4	5.6335013289127955	5.3947701448224645	6.7690918105270965	6.08193097767478	-0.44842964876198455	0.238731184090331	-1.135590481614301			floor50_descriptive_sensitivity
donor_value	50	GSM9338159_SSC9_multiome	SSc	GSDMD	3.708668174755756	4.278828276388298	5.483281823372107	4.881055049880203	1.172386875124447			0.5701601016325419	1.7746136486163513	floor50_descriptive_sensitivity
donor_value	50	GSM9338161_SSC10_multiome	SSc	NLRP1	6.079929903010304	5.8207150086834	7.030780381429965	6.425747695056682	-0.3458177920463781	0.25921489432690414	-0.9508504784196612			floor50_descriptive_sensitivity
donor_value	50	GSM9338161_SSC10_multiome	SSc	PYCARD	6.683505807119408	4.968891917136584	5.343484517690375	5.156188217413479	1.5273175897059286	1.7146138899828243	1.3400212894290329			floor50_descriptive_sensitivity
donor_value	50	GSM9338161_SSC10_multiome	SSc	CASP4	5.911055224852289	5.893438778306756	6.2949720726306335	6.094205425468695	-0.18315020061640563	0.017616446545533293	-0.38391684777834456			floor50_descriptive_sensitivity
donor_value	50	GSM9338161_SSC10_multiome	SSc	GSDMD	2.06726814100174	4.398475864181942	5.7114548743624844	5.054965369272214	2.987697228270474			2.3312077231802024	3.6441867333607445	floor50_descriptive_sensitivity
donor_value	50	GSM9338163_HC1_multiome	Control	NLRP1	5.930546825489935	5.9960614249398425	6.730957338672682	6.363509381806262	-0.4329625563163271	-0.06551459944990778	-0.8004105131827473			HC_descriptive_only
donor_value	50	GSM9338163_HC1_multiome	Control	PYCARD	5.491152709748969	4.75444096461926	4.718720599157051	4.736580781888156	0.7545719278608134	0.7367117451297096	0.7724321105919181			HC_descriptive_only
donor_value	50	GSM9338163_HC1_multiome	Control	CASP4	5.580335456489528	5.582961885148856	5.985377175579315	5.784169530364085	-0.20383407387455765	-0.0026264286593278285	-0.4050417190897875			HC_descriptive_only
donor_value	50	GSM9338163_HC1_multiome	Control	GSDMD	2.406594142052608	3.7523192819100193	4.607801971748609	4.180060626829314	1.7734664847767059			1.3457251398574113	2.201207829696001	HC_descriptive_only
donor_value	50	GSM9338165_HC2_multiome	Control	NLRP1	5.619029420788734	6.195729212283104	6.9244829760951925	6.560106094189148	-0.9410766734004143	-0.5766997914943701	-1.3054535553064586			HC_descriptive_only
donor_value	50	GSM9338165_HC2_multiome	Control	PYCARD	5.781989667093133	4.817086636717302	4.186684496155415	4.501885566436359	1.2801041006567742	0.9649030303758312	1.595305170937718			HC_descriptive_only
donor_value	50	GSM9338165_HC2_multiome	Control	CASP4	5.625649608792242	5.71976583626366	5.55133731363861	5.635551574951135	-0.009901966158893494	-0.09411622747141823	0.07431229515363125			HC_descriptive_only
donor_value	50	GSM9338165_HC2_multiome	Control	GSDMD	2.6836978678702628	4.446527330679405	4.3307433542625136	4.388635342470959	1.7049374746006962			1.7628294628091425	1.6470454863922508	HC_descriptive_only
donor_value	50	GSM9338167_HC3_multiome	Control	NLRP1	5.768388734232679	5.822561094169043	6.350354002137185	6.086457548153113	-0.3180688139204344	-0.05417235993636371	-0.581965267904506			HC_descriptive_only
donor_value	50	GSM9338167_HC3_multiome	Control	PYCARD	6.09989904890463	4.622509207517818	5.2975690332459875	4.960039120381903	1.1398599285227276	1.4773898413868123	0.8023300156586428			HC_descriptive_only
donor_value	50	GSM9338167_HC3_multiome	Control	CASP4	5.348613622815711	5.201117219815463	5.61937114382145	5.410244181818456	-0.06163055900274461	0.14749640300024858	-0.2707575210057387			HC_descriptive_only
donor_value	50	GSM9338167_HC3_multiome	Control	GSDMD	2.2940388817539175	4.0071939246842305	4.435587832830606	4.221390878757418	1.927351997003501			1.713155042930313	2.1415489510766887	HC_descriptive_only
donor_value	50	GSM9338169_HC4_multiome	Control	NLRP1	5.905777463792101	6.234956634048553	7.060051775037262	6.647504204542907	-0.7417267407508055	-0.3291791702564515	-1.1542743112451603			HC_descriptive_only
donor_value	50	GSM9338169_HC4_multiome	Control	PYCARD	6.301136307743323	5.048232773097122	4.843377256230617	4.94580501466387	1.3553312930794528	1.252903534646201	1.4577590515127055			HC_descriptive_only
donor_value	50	GSM9338169_HC4_multiome	Control	CASP4	5.537924347336824	5.6926397206116155	6.320871883296734	6.006755801954174	-0.46883145461735065	-0.1547153732747919	-0.7829475359599103			HC_descriptive_only
donor_value	50	GSM9338169_HC4_multiome	Control	GSDMD	2.500411670756706	4.748319330785045	5.612426678025765	5.180373004405405	2.6799613336486994			2.247907660028339	3.1120150072690587	HC_descriptive_only
summary	50		SSc	NLRP1										floor50_descriptive_sensitivity	7.0	-0.3458177920463781	-0.4255173423514327	-0.17220793336175344	-0.5287693838731595	-0.05647480673120331	0.0	0.0	7.0
summary	50		SSc	PYCARD										floor50_descriptive_sensitivity	7.0	1.7345123987980475	1.5092445709549507	1.97358048003926	0.7774148590986956	2.350238646163662	7.0	0.0	0.0
summary	50		SSc	CASP4										floor50_descriptive_sensitivity	7.0	-0.44842964876198455	-0.6568420336644194	-0.24002866583633153	-0.9958342445914816	-0.1691550321838804	0.0	0.0	7.0
summary	50		SSc	GSDMD										floor50_descriptive_sensitivity	7.0	2.0416788518102753	1.6943475010364286	2.675014476318289	1.172386875124447	3.11315478372802	7.0	0.0	0.0
