## Supplementary Software 1 for "Layer-to-cell-class correspondence is gene-specific for pyroptosis-related transcription in human skin": MULTIOME_PSEUDOBULK_VALUES.tsv

sample_id	condition	cell_type_strict	gene	n_nuclei	summed_raw_count	retained_feature_library_size_18703	CPM_retained_features	log2_CPM_plus_1	eligible_floor20_class	eligible_floor50_class
GSM9338143_SSC1_multiome	SSc	keratinocyte	NLRP1	2299	1291.0	16599340.0	77.7741765636465	6.299650863536681	True	True
GSM9338143_SSC1_multiome	SSc	keratinocyte	PYCARD	2299	1344.0	16599340.0	80.96707459453206	6.356972603906767	True	True
GSM9338143_SSC1_multiome	SSc	keratinocyte	CASP4	2299	862.0	16599340.0	51.929775521195424	5.726007630304608	True	True
GSM9338143_SSC1_multiome	SSc	keratinocyte	GSDMD	2299	60.0	16599340.0	3.614601544398753	2.2062060812973954	True	True
GSM9338143_SSC1_multiome	SSc	endothelial_strict	NLRP1	664	898.0	6240866.0	143.89028702106407	7.178817074274664	True	True
GSM9338143_SSC1_multiome	SSc	endothelial_strict	PYCARD	664	145.0	6240866.0	23.233955031240857	4.598957969685899	True	True
GSM9338143_SSC1_multiome	SSc	endothelial_strict	CASP4	664	441.0	6240866.0	70.66327012949806	6.1631619728201485	True	True
GSM9338143_SSC1_multiome	SSc	endothelial_strict	GSDMD	664	322.0	6240866.0	51.59540358661763	5.716864820022016	True	True
GSM9338143_SSC1_multiome	SSc	fibroblast	NLRP1	2113	422.0	8528687.0	49.480066509651486	5.6576419060216345	True	True
GSM9338143_SSC1_multiome	SSc	fibroblast	PYCARD	2113	205.0	8528687.0	24.036525200186148	4.645962440531539	True	True
GSM9338143_SSC1_multiome	SSc	fibroblast	CASP4	2113	413.0	8528687.0	48.424804427692095	5.6271633521568285	True	True
GSM9338143_SSC1_multiome	SSc	fibroblast	GSDMD	2113	250.0	8528687.0	29.312835609983107	4.921856910028815	True	True
GSM9338145_SSC2_multiome	SSc	endothelial_strict	NLRP1	419	619.0	4863586.0	127.27234596036752	7.0030663652987695	True	True
GSM9338145_SSC2_multiome	SSc	endothelial_strict	PYCARD	419	136.0	4863586.0	27.962906382245528	4.8561344767582	True	True
GSM9338145_SSC2_multiome	SSc	endothelial_strict	CASP4	419	335.0	4863586.0	68.87921792685479	6.126791556900449	True	True
GSM9338145_SSC2_multiome	SSc	endothelial_strict	GSDMD	419	247.0	4863586.0	50.78557262069592	5.694478316202229	True	True
GSM9338145_SSC2_multiome	SSc	keratinocyte	NLRP1	2065	729.0	11502758.0	63.37610510453232	6.008453388131069	True	True
GSM9338145_SSC2_multiome	SSc	keratinocyte	PYCARD	2065	890.0	11502758.0	77.3727483443536	6.292280184647671	True	True
GSM9338145_SSC2_multiome	SSc	keratinocyte	CASP4	2065	386.0	11502758.0	33.55716950665223	5.110913149600901	True	True
GSM9338145_SSC2_multiome	SSc	keratinocyte	GSDMD	2065	78.0	11502758.0	6.780982439168067	2.959952323673281	True	True
GSM9338145_SSC2_multiome	SSc	fibroblast	NLRP1	656	190.0	3135194.0	60.60231041524065	5.944912555581929	True	True
GSM9338145_SSC2_multiome	SSc	fibroblast	PYCARD	656	81.0	3135194.0	25.835721808602592	4.746082788129197	True	True
GSM9338145_SSC2_multiome	SSc	fibroblast	CASP4	656	139.0	3135194.0	44.335374461676054	5.502565296252276	True	True
GSM9338145_SSC2_multiome	SSc	fibroblast	GSDMD	656	59.0	3135194.0	18.81861218157473	4.308784034764884	True	True
GSM9338147_SSC3_multiome	SSc	keratinocyte	NLRP1	2074	659.0	10125550.0	65.08288438652716	6.046204753789415	True	True
GSM9338147_SSC3_multiome	SSc	keratinocyte	PYCARD	2074	268.0	10125550.0	26.46769805097007	4.779664104332594	True	True
GSM9338147_SSC3_multiome	SSc	keratinocyte	CASP4	2074	423.0	10125550.0	41.77550849089679	5.418713099641439	True	True
GSM9338147_SSC3_multiome	SSc	keratinocyte	GSDMD	2074	53.0	10125550.0	5.234283569781395	2.6402237782249185	True	True
GSM9338147_SSC3_multiome	SSc	fibroblast	NLRP1	309	68.0	1196147.0	56.84919997291303	5.854225102567717	True	True
GSM9338147_SSC3_multiome	SSc	fibroblast	PYCARD	309	11.0	1196147.0	9.196194113265342	3.3499588393839996	True	True
GSM9338147_SSC3_multiome	SSc	fibroblast	CASP4	309	75.0	1196147.0	62.70132349953643	5.993251442037418	True	True
GSM9338147_SSC3_multiome	SSc	fibroblast	GSDMD	309	16.0	1196147.0	13.376282346567772	3.845618743293673	True	True
GSM9338147_SSC3_multiome	SSc	endothelial_strict	NLRP1	104	93.0	909624.0	102.24004643676948	6.689858885235188	True	True
GSM9338147_SSC3_multiome	SSc	endothelial_strict	PYCARD	104	22.0	909624.0	24.185817436655146	4.6545396510837955	True	True
GSM9338147_SSC3_multiome	SSc	endothelial_strict	CASP4	104	103.0	909624.0	113.23359981706727	6.835843246428424	True	True
GSM9338147_SSC3_multiome	SSc	endothelial_strict	GSDMD	104	36.0	909624.0	39.57679216907206	5.34258291107363	True	True
GSM9338149_SSC4_multiome	SSc	keratinocyte	NLRP1	3576	2879.0	42209332.0	68.20766554656682	6.112859936702204	True	True
GSM9338149_SSC4_multiome	SSc	keratinocyte	PYCARD	3576	568.0	42209332.0	13.45673985079887	3.853670340718665	True	True
GSM9338149_SSC4_multiome	SSc	keratinocyte	CASP4	3576	1481.0	42209332.0	35.0870276743541	5.173408414734794	True	True
GSM9338149_SSC4_multiome	SSc	keratinocyte	GSDMD	3576	64.0	42209332.0	1.5162523775548022	1.3312766303199493	True	True
GSM9338149_SSC4_multiome	SSc	endothelial_strict	NLRP1	140	265.0	1805826.0	146.7472502887875	7.206987470555572	True	True
GSM9338149_SSC4_multiome	SSc	endothelial_strict	PYCARD	140	25.0	1805826.0	13.84408021592335	3.891815797236067	True	True
GSM9338149_SSC4_multiome	SSc	endothelial_strict	CASP4	140	113.0	1805826.0	62.57524257597354	5.990393156521367	True	True
GSM9338149_SSC4_multiome	SSc	endothelial_strict	GSDMD	140	56.0	1805826.0	31.010739683668305	5.00048410902892	True	True
GSM9338149_SSC4_multiome	SSc	fibroblast	NLRP1	22	4.0	111735.0	35.79898867856983	5.201594213113656	True	False
GSM9338149_SSC4_multiome	SSc	fibroblast	PYCARD	22	1.0	111735.0	8.949747169642457	3.3146598661851963	True	False
GSM9338149_SSC4_multiome	SSc	fibroblast	CASP4	22	2.0	111735.0	17.899494339284914	4.240275730182117	True	False
GSM9338149_SSC4_multiome	SSc	fibroblast	GSDMD	22	1.0	111735.0	8.949747169642457	3.3146598661851963	True	False
GSM9338151_SSC5_multiome	SSc	keratinocyte	NLRP1	2752	836.0	15690118.0	53.28194472469869	5.762400503087388	True	True
GSM9338151_SSC5_multiome	SSc	keratinocyte	PYCARD	2752	2463.0	15690118.0	156.9777869102068	7.303577906611221	True	True
GSM9338151_SSC5_multiome	SSc	keratinocyte	CASP4	2752	908.0	15690118.0	57.87082034692155	5.879480826193358	True	True
GSM9338151_SSC5_multiome	SSc	keratinocyte	GSDMD	2752	195.0	15690118.0	12.428204810186896	3.7471945415326027	True	True
GSM9338151_SSC5_multiome	SSc	endothelial_strict	NLRP1	458	575.0	5355482.0	107.36661984859626	6.75977662178858	True	True
GSM9338151_SSC5_multiome	SSc	endothelial_strict	PYCARD	458	180.0	5355482.0	33.61042012651709	5.11313454898142	True	True
GSM9338151_SSC5_multiome	SSc	endothelial_strict	CASP4	458	563.0	5355482.0	105.12592517349512	6.729633320583855	True	True
GSM9338151_SSC5_multiome	SSc	endothelial_strict	GSDMD	458	516.0	5355482.0	96.34987102934899	6.605107162528959	True	True
GSM9338151_SSC5_multiome	SSc	fibroblast	NLRP1	756	197.0	3543583.0	55.59344877769196	5.822563152132515	True	True
GSM9338151_SSC5_multiome	SSc	fibroblast	PYCARD	756	120.0	3543583.0	33.86402971229967	5.12366742596762	True	True
GSM9338151_SSC5_multiome	SSc	fibroblast	CASP4	756	266.0	3543583.0	75.06526586226427	6.249165912509615	True	True
GSM9338151_SSC5_multiome	SSc	fibroblast	GSDMD	756	170.0	3543583.0	47.97404209242453	5.613945369268454	True	True
GSM9338153_SSC6_multiome	SSc	keratinocyte	NLRP1	1663	1562.0	21385732.0	73.03935165745087	6.210220356861439	True	True
GSM9338153_SSC6_multiome	SSc	keratinocyte	PYCARD	1663	1988.0	21385732.0	92.95917483675565	6.553962138333812	True	True
GSM9338153_SSC6_multiome	SSc	keratinocyte	CASP4	1663	1271.0	21385732.0	59.43214849975676	5.917244328913104	True	True
GSM9338153_SSC6_multiome	SSc	keratinocyte	GSDMD	1663	76.0	21385732.0	3.553771271425266	2.1870618290530026	True	True
GSM9338153_SSC6_multiome	SSc	fibroblast	NLRP1	33	4.0	169083.0	23.657020516551043	4.623926574040357	True	False
GSM9338153_SSC6_multiome	SSc	fibroblast	PYCARD	33	0.0	169083.0	0.0	0.0	True	False
GSM9338153_SSC6_multiome	SSc	fibroblast	CASP4	33	5.0	169083.0	29.571275645688804	4.934104847613135	True	False
GSM9338153_SSC6_multiome	SSc	fibroblast	GSDMD	33	4.0	169083.0	23.657020516551043	4.623926574040357	True	False
GSM9338153_SSC6_multiome	SSc	endothelial_strict	NLRP1	62	98.0	796852.0	122.98394181102638	6.954009467081933	True	True
GSM9338153_SSC6_multiome	SSc	endothelial_strict	PYCARD	62	28.0	796852.0	35.13826908886468	5.175455502121593	True	True
GSM9338153_SSC6_multiome	SSc	endothelial_strict	CASP4	62	63.0	796852.0	79.06110544994553	6.323029630874417	True	True
GSM9338153_SSC6_multiome	SSc	endothelial_strict	GSDMD	62	44.0	796852.0	55.21727999678736	5.812941747287995	True	True
GSM9338155_SSC7_multiome	SSc	fibroblast	NLRP1	126	49.0	505823.0	96.8718306601321	6.6128217798969935	True	True
GSM9338155_SSC7_multiome	SSc	fibroblast	PYCARD	126	8.0	505823.0	15.815809087368507	4.071746290240256	True	True
GSM9338155_SSC7_multiome	SSc	fibroblast	CASP4	126	26.0	505823.0	51.40137953394765	5.711532887958998	True	True
GSM9338155_SSC7_multiome	SSc	fibroblast	GSDMD	126	9.0	505823.0	17.79278522328957	4.232106995069922	True	True
GSM9338155_SSC7_multiome	SSc	keratinocyte	NLRP1	56	36.0	583718.0	61.67361636954831	5.969786336264483	True	True
GSM9338155_SSC7_multiome	SSc	keratinocyte	PYCARD	56	58.0	583718.0	99.36304859538339	6.649084389136257	True	True
GSM9338155_SSC7_multiome	SSc	keratinocyte	CASP4	56	42.0	583718.0	71.9525524311397	6.188886550279713	True	True
GSM9338155_SSC7_multiome	SSc	keratinocyte	GSDMD	56	1.0	583718.0	1.7131560102652308	1.4399720069875572	True	True
GSM9338155_SSC7_multiome	SSc	endothelial_strict	NLRP1	20	19.0	241783.0	78.58286149150271	6.314385868578243	True	False
GSM9338155_SSC7_multiome	SSc	endothelial_strict	PYCARD	20	1.0	241783.0	4.135940078500143	2.3606283704985755	True	False
GSM9338155_SSC7_multiome	SSc	endothelial_strict	CASP4	20	12.0	241783.0	49.63128094200171	5.661957078943432	True	False
GSM9338155_SSC7_multiome	SSc	endothelial_strict	GSDMD	20	9.0	241783.0	37.223460706501285	5.256386499002889	True	False
GSM9338157_SSC8_multiome	SSc	keratinocyte	NLRP1	2137	1402.0	22533397.0	62.218759115636225	5.982280812583311	True	True
GSM9338157_SSC8_multiome	SSc	keratinocyte	PYCARD	2137	2956.0	22533397.0	131.1830613022972	7.046393503224861	True	True
GSM9338157_SSC8_multiome	SSc	keratinocyte	CASP4	2137	1157.0	22533397.0	51.346008770892375	5.710007634986042	True	True
GSM9338157_SSC8_multiome	SSc	keratinocyte	GSDMD	2137	370.0	22533397.0	16.420071949204996	4.122678677523731	True	True
GSM9338157_SSC8_multiome	SSc	fibroblast	NLRP1	311	83.0	1625255.0	51.068909186558415	5.702350278307924	True	True
GSM9338157_SSC8_multiome	SSc	fibroblast	PYCARD	311	44.0	1625255.0	27.072674749500848	4.811094624501967	True	True
GSM9338157_SSC8_multiome	SSc	fibroblast	CASP4	311	78.0	1625255.0	47.99246887411514	5.614488089972005	True	True
GSM9338157_SSC8_multiome	SSc	fibroblast	GSDMD	311	49.0	1625255.0	30.149115061944126	4.961119272137287	True	True
GSM9338157_SSC8_multiome	SSc	endothelial_strict	NLRP1	224	374.0	2877354.0	129.9805307237135	7.033208571645868	True	True
GSM9338157_SSC8_multiome	SSc	endothelial_strict	PYCARD	224	66.0	2877354.0	22.937740715949445	4.581215089620431	True	True
GSM9338157_SSC8_multiome	SSc	endothelial_strict	CASP4	224	240.0	2877354.0	83.40996623981617	6.399341442112593	True	True
GSM9338157_SSC8_multiome	SSc	endothelial_strict	GSDMD	224	202.0	2877354.0	70.20338825184527	6.1538739891384235	True	True
GSM9338159_SSC9_multiome	SSc	keratinocyte	NLRP1	3892	3244.0	28987049.0	111.91204734224584	6.819055614890533	True	True
GSM9338159_SSC9_multiome	SSc	keratinocyte	PYCARD	3892	2112.0	28987049.0	72.860124533546	6.206723789921788	True	True
GSM9338159_SSC9_multiome	SSc	keratinocyte	CASP4	3892	1410.0	28987049.0	48.64241268574804	5.6335013289127955	True	True
GSM9338159_SSC9_multiome	SSc	keratinocyte	GSDMD	3892	350.0	28987049.0	12.074357758873626	3.708668174755756	True	True
GSM9338159_SSC9_multiome	SSc	endothelial_strict	NLRP1	839	849.0	5533523.0	153.42847585525533	7.270794992816414	True	True
GSM9338159_SSC9_multiome	SSc	endothelial_strict	PYCARD	839	115.0	5533523.0	20.782420168850837	4.445092350669647	True	True
GSM9338159_SSC9_multiome	SSc	endothelial_strict	CASP4	839	598.0	5533523.0	108.06858487802437	6.7690918105270965	True	True
GSM9338159_SSC9_multiome	SSc	endothelial_strict	GSDMD	839	242.0	5533523.0	43.73344070314698	5.483281823372107	True	True
GSM9338159_SSC9_multiome	SSc	fibroblast	NLRP1	512	187.0	2118259.0	88.28004507475242	6.480265850427059	True	True
GSM9338159_SSC9_multiome	SSc	fibroblast	PYCARD	512	44.0	2118259.0	20.771775311706453	4.444387147290294	True	True
GSM9338159_SSC9_multiome	SSc	fibroblast	CASP4	512	87.0	2118259.0	41.07146482087413	5.3947701448224645	True	True
GSM9338159_SSC9_multiome	SSc	fibroblast	GSDMD	512	39.0	2118259.0	18.41134629901254	4.278828276388298	True	True
GSM9338161_SSC10_multiome	SSc	keratinocyte	NLRP1	2401	1650.0	24757724.0	66.64586777039763	6.079929903010304	True	True
GSM9338161_SSC10_multiome	SSc	keratinocyte	PYCARD	2401	2520.0	24757724.0	101.78641623115276	6.683505807119408	True	True
GSM9338161_SSC10_multiome	SSc	keratinocyte	CASP4	2401	1465.0	24757724.0	59.17345229311063	5.911055224852289	True	True
GSM9338161_SSC10_multiome	SSc	keratinocyte	GSDMD	2401	79.0	24757724.0	3.190923365976614	2.06726814100174	True	True
GSM9338161_SSC10_multiome	SSc	endothelial_strict	NLRP1	131	154.0	1186804.0	129.760263699819	7.030780381429965	True	True
GSM9338161_SSC10_multiome	SSc	endothelial_strict	PYCARD	131	47.0	1186804.0	39.602158401892815	5.343484517690375	True	True
GSM9338161_SSC10_multiome	SSc	endothelial_strict	CASP4	131	92.0	1186804.0	77.51911857391785	6.2949720726306335	True	True
GSM9338161_SSC10_multiome	SSc	endothelial_strict	GSDMD	131	61.0	1186804.0	51.39854601096727	5.7114548743624844	True	True
GSM9338161_SSC10_multiome	SSc	fibroblast	NLRP1	344	152.0	2737703.0	55.52099698177633	5.8207150086834	True	True
GSM9338161_SSC10_multiome	SSc	fibroblast	PYCARD	344	83.0	2737703.0	30.31738650978576	4.968891917136584	True	True
GSM9338161_SSC10_multiome	SSc	fibroblast	CASP4	344	160.0	2737703.0	58.44315471765929	5.893438778306756	True	True
GSM9338161_SSC10_multiome	SSc	fibroblast	GSDMD	344	55.0	2737703.0	20.08983443419538	4.398475864181942	True	True
GSM9338163_HC1_multiome	Control	fibroblast	NLRP1	4501	423.0	6732933.0	62.825517497352195	5.9960614249398425	True	True
GSM9338163_HC1_multiome	Control	fibroblast	PYCARD	4501	175.0	6732933.0	25.991644354696533	4.75444096461926	True	True
GSM9338163_HC1_multiome	Control	fibroblast	CASP4	4501	316.0	6732933.0	46.9334835204806	5.582961885148856	True	True
GSM9338163_HC1_multiome	Control	fibroblast	GSDMD	4501	84.0	6732933.0	12.475989290254336	3.7523192819100193	True	True
GSM9338163_HC1_multiome	Control	keratinocyte	NLRP1	1013	251.0	4183895.0	59.991945304554726	5.930546825489935	True	True
GSM9338163_HC1_multiome	Control	keratinocyte	PYCARD	1013	184.0	4183895.0	43.978159107721396	5.491152709748969	True	True
GSM9338163_HC1_multiome	Control	keratinocyte	CASP4	1013	196.0	4183895.0	46.84629991909453	5.580335456489528	True	True
GSM9338163_HC1_multiome	Control	keratinocyte	GSDMD	1013	18.0	4183895.0	4.3022112170597016	2.406594142052608	True	True
GSM9338163_HC1_multiome	Control	endothelial_strict	NLRP1	133	54.0	513194.0	105.22336582267135	6.730957338672682	True	True
GSM9338163_HC1_multiome	Control	endothelial_strict	PYCARD	133	13.0	513194.0	25.331551031383842	4.718720599157051	True	True
GSM9338163_HC1_multiome	Control	endothelial_strict	CASP4	133	32.0	513194.0	62.35458715417561	5.985377175579315	True	True
GSM9338163_HC1_multiome	Control	endothelial_strict	GSDMD	133	12.0	513194.0	23.382970182815857	4.607801971748609	True	True
GSM9338165_HC2_multiome	Control	fibroblast	NLRP1	2565	351.0	4854813.0	72.2993861967495	6.195729212283104	True	True
GSM9338165_HC2_multiome	Control	fibroblast	PYCARD	2565	132.0	4854813.0	27.189512757751945	4.817086636717302	True	True
GSM9338165_HC2_multiome	Control	fibroblast	CASP4	2565	251.0	4854813.0	51.70127047117984	5.71976583626366	True	True
GSM9338165_HC2_multiome	Control	fibroblast	GSDMD	2565	101.0	4854813.0	20.804096882825352	4.446527330679405	True	True
GSM9338165_HC2_multiome	Control	keratinocyte	NLRP1	1296	213.0	4423958.0	48.14693087050103	5.619029420788734	True	True
GSM9338165_HC2_multiome	Control	keratinocyte	PYCARD	1296	239.0	4423958.0	54.02402102370773	5.781989667093133	True	True
GSM9338165_HC2_multiome	Control	keratinocyte	CASP4	1296	214.0	4423958.0	48.37297279947052	5.625649608792242	True	True
GSM9338165_HC2_multiome	Control	keratinocyte	GSDMD	1296	24.0	4423958.0	5.425006295267722	2.6836978678702628	True	True
GSM9338165_HC2_multiome	Control	endothelial_strict	NLRP1	132	63.0	522942.0	120.47225122480123	6.9244829760951925	True	True
GSM9338165_HC2_multiome	Control	endothelial_strict	PYCARD	132	9.0	522942.0	17.210321603543033	4.186684496155415	True	True
GSM9338165_HC2_multiome	Control	endothelial_strict	CASP4	132	24.0	522942.0	45.89419094278142	5.55133731363861	True	True
GSM9338165_HC2_multiome	Control	endothelial_strict	GSDMD	132	10.0	522942.0	19.12257955949226	4.3307433542625136	True	True
GSM9338167_HC3_multiome	Control	keratinocyte	NLRP1	3054	836.0	15623913.0	53.50772242523368	5.768388734232679	True	True
GSM9338167_HC3_multiome	Control	keratinocyte	PYCARD	3054	1056.0	15623913.0	67.58870201082149	6.09989904890463	True	True
GSM9338167_HC3_multiome	Control	keratinocyte	CASP4	3054	621.0	15623913.0	39.74676510295468	5.348613622815711	True	True
GSM9338167_HC3_multiome	Control	keratinocyte	GSDMD	3054	61.0	15623913.0	3.904271612367529	2.2940388817539175	True	True
GSM9338167_HC3_multiome	Control	fibroblast	NLRP1	1769	247.0	4442976.0	55.59336804880333	5.822561094169043	True	True
GSM9338167_HC3_multiome	Control	fibroblast	PYCARD	1769	105.0	4442976.0	23.632808279855663	4.622509207517818	True	True
GSM9338167_HC3_multiome	Control	fibroblast	CASP4	1769	159.0	4442976.0	35.78682396663858	5.201117219815463	True	True
GSM9338167_HC3_multiome	Control	fibroblast	GSDMD	1769	67.0	4442976.0	15.079982426193615	4.0071939246842305	True	True
GSM9338167_HC3_multiome	Control	endothelial_strict	NLRP1	185	82.0	1017472.0	80.59189835199396	6.350354002137185	True	True
GSM9338167_HC3_multiome	Control	endothelial_strict	PYCARD	185	39.0	1017472.0	38.330293118631275	5.2975690332459875	True	True
GSM9338167_HC3_multiome	Control	endothelial_strict	CASP4	185	49.0	1017472.0	48.158573405459805	5.61937114382145	True	True
GSM9338167_HC3_multiome	Control	endothelial_strict	GSDMD	185	21.0	1017472.0	20.639388602339917	4.435587832830606	True	True
GSM9338169_HC4_multiome	Control	fibroblast	NLRP1	1652	359.0	4830478.0	74.31976711207463	6.234956634048553	True	True
GSM9338169_HC4_multiome	Control	fibroblast	PYCARD	1652	155.0	4830478.0	32.087921733625535	5.048232773097122	True	True
GSM9338169_HC4_multiome	Control	fibroblast	CASP4	1652	245.0	4830478.0	50.71961822411778	5.6926397206116155	True	True
GSM9338169_HC4_multiome	Control	fibroblast	GSDMD	1652	125.0	4830478.0	25.877356236794785	4.748319330785045	True	True
GSM9338169_HC4_multiome	Control	keratinocyte	NLRP1	3008	1101.0	18675665.0	58.953724003937744	5.905777463792101	True	True
GSM9338169_HC4_multiome	Control	keratinocyte	PYCARD	3008	1454.0	18675665.0	77.85532670456448	6.301136307743323	True	True
GSM9338169_HC4_multiome	Control	keratinocyte	CASP4	3008	849.0	18675665.0	45.46022859159232	5.537924347336824	True	True
GSM9338169_HC4_multiome	Control	keratinocyte	GSDMD	3008	87.0	18675665.0	4.65846865426211	2.500411670756706	True	True
GSM9338169_HC4_multiome	Control	endothelial_strict	NLRP1	656	760.0	5738430.0	132.4404061738141	7.060051775037262	True	True
GSM9338169_HC4_multiome	Control	endothelial_strict	PYCARD	656	159.0	5738430.0	27.70792708110058	4.843377256230617	True	True
GSM9338169_HC4_multiome	Control	endothelial_strict	CASP4	656	453.0	5738430.0	78.94145262728655	6.320871883296734	True	True
GSM9338169_HC4_multiome	Control	endothelial_strict	GSDMD	656	275.0	5738430.0	47.922515391840626	5.612426678025765	True	True
