## Supplementary Software 1 for "Layer-to-cell-class correspondence is gene-specific for pyroptosis-related transcription in human skin": PART_A_RUN1_COMPONENT_MATRIX.tsv

gene	visium_expected_layer_direction	visium_expected_direction_count_of_10	visium_median_expected_direction_log2FC	visium_BH_q_m4	K_minus_F_median_log2CPM1_SSc_n10	K_minus_E_median_log2CPM1_SSc_n10	cell_class_pattern	cross_modal_spearman_rho_n10	cross_modal_leave_one_donor_out_rho_min	cross_modal_leave_one_donor_out_rho_max	cross_modal_note	integration_class	pooled_CPM_keratinocyte_all14	pooled_CPM_fibroblast_all14	pooled_CPM_endothelial_all14	pooled_CPM_scope
NLRP1	Epidermis > Dermis	10	0.170633075941	0.0078125	0.269572714301	-0.915008344579	K > F, but E > K	-0.066666666667	-0.316666666667	0.283333333333	n=10; approximate SE about 0.33; rho is not distinguishable from 0 and is descriptive only	discordant	70.333988756988	61.438042260615	130.385973862492	all 14 donors (10 SSc + 4 HC), pooled raw counts / pooled retained-feature library size
PYCARD	Epidermis > Dermis	9	0.107878830045	0.04296875	1.738475266307	1.597080171055	K > F and K > E	-0.187878787879	-0.633333333333	-0.033333333333	n=10; approximate SE about 0.33; rho is not distinguishable from 0 and is descriptive only	concordant	76.280495925549	26.138114470525	26.194204416593	all 14 donors (10 SSc + 4 HC), pooled raw counts / pooled retained-feature library size
CASP4	Epidermis > Dermis	7	0.076254001868	0.34375	0.097181911581	-0.753159274457	K slightly > F, but E > K	-0.430303030303	-0.633333333333	-0.266666666667	n=10; approximate SE about 0.33; rho is not distinguishable from 0 and is descriptive only	mixed	47.559414172366	49.895953911947	82.917288701458	all 14 donors (10 SSc + 4 HC), pooled raw counts / pooled retained-feature library size
GSDMD	Dermis > Epidermis	8	0.097568856554	0.145833333333	-1.925067031801	-3.184285679860	K < F and K < E	0.321212121212	0.150000000000	0.583333333333	n=10; approximate SE about 0.33; rho is not distinguishable from 0 and is descriptive only	concordant	6.389018332770	23.106632122139	54.595636210421	all 14 donors (10 SSc + 4 HC), pooled raw counts / pooled retained-feature library size
