## Supplementary Software 1 for "Layer-to-cell-class correspondence is gene-specific for pyroptosis-related transcription in human skin": SIGN_CONCORDANCE_SUMMARY.tsv

model	gene	n_donors	n_exact_sign_concordant	n_direction_reproduced_nonzero	n_discordant	n_zero_involved	concordance_proportion	observed_positive	observed_zero	observed_negative	predicted_positive	predicted_zero	predicted_negative	observed_expected_direction_count	predicted_expected_direction_count	formal_inference
M1_DONOR_F_E_NUCLEUS_RATIO	NLRP1	10	1	1	9	0	0.1	10	0	0	1	0	9	10	1	NONE
M1_DONOR_F_E_NUCLEUS_RATIO	PYCARD	10	9	9	1	0	0.9	9	0	1	10	0	0	9	10	NONE
M1_DONOR_F_E_NUCLEUS_RATIO	CASP4	10	4	4	6	0	0.4	7	0	3	1	0	9	7	1	NONE
M1_DONOR_F_E_NUCLEUS_RATIO	GSDMD	10	8	8	2	0	0.8	2	0	8	0	0	10	8	10	NONE
M2_EQUAL_F_E	NLRP1	10	0	0	10	0	0	10	0	0	0	0	10	10	0	NONE
M2_EQUAL_F_E	PYCARD	10	9	9	1	0	0.9	9	0	1	10	0	0	9	10	NONE
M2_EQUAL_F_E	CASP4	10	3	3	7	0	0.3	7	0	3	2	0	8	7	2	NONE
M2_EQUAL_F_E	GSDMD	10	8	8	2	0	0.8	2	0	8	0	0	10	8	10	NONE
