## Supplementary Software 1 for "Layer-to-cell-class correspondence is gene-specific for pyroptosis-related transcription in human skin": VISIUM_CORE_SECTION_VALUES.tsv

row_type	sample_id	gene	n_epidermis	n_dermis	epidermis_mean_log1p	dermis_mean_log1p	expected_direction_score	epidermis_detected_spots	dermis_detected_spots	epidermis_detection_fraction	dermis_detection_fraction	expected_detection_fraction_difference	eligible	exclusion_reason
section_value	GSM9338171_SSC1_visium	NLRP1	292	739	0.47856721976031996	0.2618581769995502	0.21670904276076974	108	108	0.3698630136986301	0.14614343707713126	0.22371957662149886	True
section_value	GSM9338171_SSC1_visium	PYCARD	292	739	0.27279943886072666	0.09232859150159987	0.18047084735912677	84	48	0.2876712328767123	0.06495263870094722	0.2227185941757651	True
section_value	GSM9338171_SSC1_visium	CASP4	292	739	0.2941177782845007	0.18751361099083144	0.10660416729366926	87	87	0.2979452054794521	0.11772665764546685	0.18021854783398522	True
section_value	GSM9338171_SSC1_visium	GSDMD	292	739	0.18599653050099332	0.28654965391339726	0.10055312341240394	58	117	0.19863013698630136	0.15832205683355885	-0.04030808015274251	True
section_value	GSM9338172_SSC2_visium	NLRP1	269	666	0.5985697903930033	0.22463248500057884	0.3739373053924244	125	96	0.4646840148698885	0.14414414414414414	0.3205398707257443	True
section_value	GSM9338172_SSC2_visium	PYCARD	269	666	0.25200030661870115	0.08540407847892773	0.16659622813977343	82	42	0.3048327137546468	0.06306306306306306	0.24176965069158377	True
section_value	GSM9338172_SSC2_visium	CASP4	269	666	0.3564808247922521	0.19708883668388333	0.1593919881083688	100	94	0.37174721189591076	0.14114114114114115	0.2306060707547696	True
section_value	GSM9338172_SSC2_visium	GSDMD	269	666	0.2925545131185241	0.21333705398950492	-0.07921745912901917	89	99	0.3308550185873606	0.14864864864864866	-0.18220636993871195	True
section_value	GSM9338173_SSC3_visium	NLRP1	317	247	0.4821932646754412	0.33757831210549544	0.14461495256994578	115	74	0.3627760252365931	0.29959514170040485	0.06318088353618823	True
section_value	GSM9338173_SSC3_visium	PYCARD	317	247	0.29705599270032407	0.1501298718727552	0.14692612082756887	105	37	0.3312302839116719	0.14979757085020243	0.1814327130614695	True
section_value	GSM9338173_SSC3_visium	CASP4	317	247	0.3820158087116687	0.28671717136977654	0.09529863734189215	116	60	0.3659305993690852	0.242914979757085	0.12301561961200017	True
section_value	GSM9338173_SSC3_visium	GSDMD	317	247	0.27176652301091125	0.37285612336537133	0.10108960035446007	108	77	0.34069400630914826	0.3117408906882591	-0.028953115620889147	True
section_value	GSM9338174_SSC4_visium	NLRP1	272	344	0.5887560936457971	0.41876214222852576	0.1699939514172713	110	144	0.40441176470588236	0.4186046511627907	-0.01419288645690836	True
section_value	GSM9338174_SSC4_visium	PYCARD	272	344	0.17294080807443926	0.20858551547754295	-0.03564470740310369	69	110	0.2536764705882353	0.31976744186046513	-0.06609097127222985	True
section_value	GSM9338174_SSC4_visium	CASP4	272	344	0.29585120158598704	0.3414728176715069	-0.045621616085519845	87	144	0.31985294117647056	0.4186046511627907	-0.09875170998632016	True
section_value	GSM9338174_SSC4_visium	GSDMD	272	344	0.13448943414122744	0.22907402383726697	0.09458458969603953	70	113	0.25735294117647056	0.32848837209302323	0.07113543091655267	True
section_value	GSM9338175_SSC5_visium	NLRP1	301	808	0.4198081528526604	0.3438223741469112	0.07598577870574919	121	239	0.4019933554817276	0.2957920792079208	0.10620127627380682	True
section_value	GSM9338175_SSC5_visium	PYCARD	301	808	0.44440506388776724	0.20698481910668387	0.23742024478108337	127	174	0.4219269102990033	0.21534653465346534	0.20658037564553797	True
section_value	GSM9338175_SSC5_visium	CASP4	301	808	0.41793528679399394	0.33961941207768304	0.07831587471631091	119	235	0.3953488372093023	0.2908415841584158	0.10450725305088648	True
section_value	GSM9338175_SSC5_visium	GSDMD	301	808	0.20814559434190938	0.3719356674332135	0.1637900730913041	90	255	0.29900332225913623	0.3155940594059406	0.01659073714680437	True
section_value	GSM9338176_SSC6_visium	NLRP1	369	453	0.34794966686708817	0.33300112506938034	0.014948541797707826	72	107	0.1951219512195122	0.23620309050772628	-0.04108113928821408	True
section_value	GSM9338176_SSC6_visium	PYCARD	369	453	0.14018149496255528	0.09631982715450901	0.04386166780804626	54	45	0.14634146341463414	0.09933774834437085	0.04700371507026328	True
section_value	GSM9338176_SSC6_visium	CASP4	369	453	0.18031754152884652	0.21766453168907965	-0.03734699016023313	56	83	0.15176151761517614	0.18322295805739514	-0.03146144044221899	True
section_value	GSM9338176_SSC6_visium	GSDMD	369	453	0.08727577530594699	0.2537071792692538	0.1664314039633068	42	90	0.11382113821138211	0.1986754966887417	0.0848543584773596	True
section_value	GSM9338177_SSC7_visium	NLRP1	374	743	0.3436342210454099	0.2223080764167402	0.12132614462866972	90	115	0.24064171122994651	0.15477792732166892	0.08586378390827759	True
section_value	GSM9338177_SSC7_visium	PYCARD	374	743	0.12080373236521043	0.0990394637750745	0.02176426859013593	56	62	0.1497326203208556	0.08344549125168237	0.06628712906917324	True
section_value	GSM9338177_SSC7_visium	CASP4	374	743	0.22660219075686153	0.20716455145607404	0.019437639300787485	80	116	0.21390374331550802	0.15612382234185734	0.05777992097365067	True
section_value	GSM9338177_SSC7_visium	GSDMD	374	743	0.07349824120494772	0.12881294716134528	0.055314705956397564	40	84	0.10695187165775401	0.11305518169582772	0.0061033100380737115	True
section_value	GSM9338178_SSC8_visium	NLRP1	174	568	0.4624857034148841	0.20533985843960667	0.2571458449752774	51	60	0.29310344827586204	0.1056338028169014	0.18746964545896064	True
section_value	GSM9338178_SSC8_visium	PYCARD	174	568	0.1257845199313657	0.07301320985589228	0.05277131007547341	21	23	0.1206896551724138	0.040492957746478875	0.08019669742593492	True
section_value	GSM9338178_SSC8_visium	CASP4	174	568	0.21890762379799766	0.1447154947779548	0.07419212902004285	29	46	0.16666666666666666	0.08098591549295775	0.08568075117370891	True
section_value	GSM9338178_SSC8_visium	GSDMD	174	568	0.23527402250931181	0.2303297038019543	-0.004944318707357509	32	69	0.1839080459770115	0.12147887323943662	-0.06242917273757487	True
section_value	GSM9338179_SSC9_visium	NLRP1	415	869	0.3554705112813467	0.15842880461240666	0.19704170666894005	86	89	0.20722891566265061	0.10241657077100115	0.10481234489164946	True
section_value	GSM9338179_SSC9_visium	PYCARD	415	869	0.12503012325390275	0.05619858399084989	0.06883153926305285	37	42	0.0891566265060241	0.04833141542002301	0.04082521108600109	True
section_value	GSM9338179_SSC9_visium	CASP4	415	869	0.09688872867319957	0.18417973872981494	-0.08729101005661537	40	104	0.0963855421686747	0.11967779056386652	-0.02329224839519181	True
section_value	GSM9338179_SSC9_visium	GSDMD	415	869	0.08445157591836998	0.17781286882997518	0.0933612929116052	33	99	0.07951807228915662	0.11392405063291139	0.034405978343754764	True
section_value	GSM9338180_SSC10_visium	NLRP1	220	598	0.6052830822088502	0.4340108817437022	0.17127220046514796	135	194	0.6136363636363636	0.32441471571906355	0.2892216479173001	True
section_value	GSM9338180_SSC10_visium	PYCARD	220	598	0.5103555742989887	0.13341250422606898	0.3769430700729197	127	72	0.5772727272727273	0.12040133779264214	0.4568713894800851	True
section_value	GSM9338180_SSC10_visium	CASP4	220	598	0.4291342643174258	0.29651640754280284	0.13261785677462296	122	149	0.5545454545454546	0.2491638795986622	0.30538157494679236	True
section_value	GSM9338180_SSC10_visium	GSDMD	220	598	0.2663075431842696	0.4647906829282193	0.1984831397439497	97	201	0.4409090909090909	0.33612040133779264	-0.10478868957129828	True
