## Supplementary Software 1 for "Layer-to-cell-class correspondence is gene-specific for pyroptosis-related transcription in human skin": VISIUM_CORE_SUMMARY.tsv

gene	n_evaluable	median	q1	q3	minimum	maximum	positive	zero	negative	bootstrap_ci_low	bootstrap_ci_high	bootstrap_medians_sha256	sign_test_p	sign_inference_status	BH_q_m4
NLRP1	10	0.17063307594120963	0.12714834661398874	0.21179220873781232	0.014948541797707826	0.3739373053924244	10	0	0	0.11030036563784748	0.22709377582210874	188ab710e88dfff8a1efee194d9c9ebaa562d256f84f85d20921e4ce22d1223e	0.001953125	ESTIMABLE	0.0078125
PYCARD	10	0.10787883004531086	0.046089078374903045	0.17700219255428845	-0.03564470740310369	0.3769430700729197	9	0	1	0.03726778933280467	0.1921731828043261	5b71a9ed213664f1e746a0bfd834a8613e684d09061b6db3c3bb78de7d322edc	0.021484375	ESTIMABLE	0.04296875
CASP4	10	0.07625400186817688	-0.023150832794977975	0.10377778480572497	-0.08729101005661537	0.1593919881083688	7	0	3	-0.03734699016023313	0.11395824705825755	43d91b08c2c492ac6e23aa8c7f1be7111f0654a286b48acfc590651796e82c2f	0.34375	ESTIMABLE	0.34375
GSDMD	10	0.09756885655422173	0.06482635269519947	0.1481149549070931	-0.07921745912901917	0.1984831397439497	8	0	2	0.04420848710212385	0.1637900730913041	b1a330543973de3e1aa46bd1d46c5a393b59d2aa19a0cb34aea8e80e53464e1b	0.109375	ESTIMABLE	0.14583333333333334
