## Supplementary Software 1 for "Layer-to-cell-class correspondence is gene-specific for pyroptosis-related transcription in human skin": FIGURE_CODE_MAP.tsv

figure	original_source_role	original_sha256	portable_code	portable_sha256	entrypoint	input_directory	reference_directory	unchanged_drawing_functions	validation
Figure 5	C3/source_patch/build_figures_3_to_5_R11C3_layout_only.py	4387cec19861819e962ccfd047a14b8edbb1d392944d8f5f83ed4314508cb5e7	figure5/scripts/figures/build_figures_3_to_5.py	4387cec19861819e962ccfd047a14b8edbb1d392944d8f5f83ed4314508cb5e7	figure5/render.py	figure5/intermediate/extended_analysis	figure5/reference	configure_style;build_figure5;add_box;save_figure	pixel identity in recorded environment; see environment/verification.json
S8D	R6/code/s8d_replacement/plot_s8d_from_frozen_values.py	6779cae801d6b8c2937cc9415b81fa1093c80f8b32a616ae206dc5aa066fd2af	s8d/plot_s8d_from_frozen_values.py	48c204eb852d0f98a22985d78c8543fbdcee3b45d0ad49e583b9dcb75d7eae91	s8d/plot_s8d_from_frozen_values.py	s8d/data	s8d/reference	render	pixel identity in recorded environment; see environment/verification.json
S10A	R6/code/S10_DRAWING_FUNCTIONS_LAYOUT_DELTA.py	5cfb25c930dcbb0e40035f974b561a6f2be43bac1e986bbce95361e0dc2793d7	s10a/render.py	844be0e64e808c465e5068147ffd169bb8b50ec31fb6b984849847cf27383cea	s10a/render.py	s10a/data	s10a/reference	create_active_figure;fmt	pixel identity in recorded environment; see environment/verification.json
S14	F/build_nlrp1_spatial_cellclass.py	c0ee4e185ba4e35dcc4fdaf0410d3d3e4f607af497ec588fff44b964c48764ea	s14/render.py	fdda0a6fce1cda3d97c7699f3aee8cf03a907e743a1e6a86672500ee90af4b15	s14/render.py	s14/data	s14/reference	axes_mm;text_mm;spatial_map;label_legend;class_axis;direction_matrix;direction_key;atlas_figure	pixel identity in recorded environment; see environment/verification.json
