## Supplementary Software 1 for "Layer-to-cell-class correspondence is gene-specific for pyroptosis-related transcription in human skin": SECTION_ID_CROSSWALK.tsv

source_section_id	report_section_id	group	n_dermis
HC01	HC01	HC	1443
HC02	HC02	HC	484
HC03	HC03	HC	1191
HC05	HC05	HC	187
SSc-HL01	SSc-HL01	SSc	354
SSc-HL05	SSc-HL05	SSc	414
SSc-HL06	SSc-HL06	SSc	539
SSc-HL11	SSc-HL11	SSc	604
SSc-HL13	SSc-HL13	SSc	477
SSc-HL25	SSc-HL25	SSc	665
SSc-HL33	SSc-HL35	SSc	712
SSc-HL35	SSc4994	SSc	1509
SSc4994	SSc5380	SSc	645
