## Supplementary Software 1 for "Layer-to-cell-class correspondence is gene-specific for pyroptosis-related transcription in human skin": SECTION_CORRELATIONS.tsv

section	group	n_dermis	unadjusted_rho	historical_score_adjusted_rho	c2l_fraction_adjusted_rho	c2l_minus_unadjusted_rho	c2l_minus_historical_rho
HC01	HC	1443	-0.016676736679791398	-0.015970193386191635	-0.021066651338927943	-0.0043899146591365457	-0.0050964579527363087
HC02	HC	484	0.081101317009580245	0.076513018299820823	0.065057465200203946	-0.0160438518093763	-0.011455553099616878
HC03	HC	1191	0.092247081668066971	0.070740828707534856	0.051469981742653721	-0.04077709992541325	-0.019270846964881135
HC05	HC	187	0.049665780555111672	0.035707528685709498	0.025782674389422746	-0.023883106165688926	-0.0099248542962867524
SSc-HL01	SSc	354	0.068330354351870404	0.065844489419249599	0.026720969389069801	-0.041609384962800602	-0.039123520030179798
SSc-HL05	SSc	414	0.24491077782502152	0.2441511634328242	0.21915963095141375	-0.025751146873607772	-0.02499153248141045
SSc-HL06	SSc	539	0.29251853962998803	0.26636113295005975	0.23623694884949764	-0.056281590780490387	-0.030124184100562112
SSc-HL11	SSc	604	0.10939976540842487	0.10898571507974547	0.071638447909060737	-0.037761317499364136	-0.037347267170684734
SSc-HL13	SSc	477	0.072707489995158206	0.051696373716794891	0.034120323453012157	-0.038587166542146049	-0.017576050263782735
SSc-HL25	SSc	665	0.18195825481603461	0.15550793492225354	0.10742434664833909	-0.07453390816769552	-0.048083588273914443
SSc-HL33	SSc	712	0.15469549601217486	0.13003576431696867	0.11419687091811655	-0.040498625094058313	-0.015838893398852125
SSc-HL35	SSc	1509	0.13167498361593305	0.10686424292170874	0.094085026859463142	-0.037589956756469908	-0.012779216062245594
SSc4994	SSc	645	0.059282203615467523	0.059753937951587628	0.035883118704730689	-0.023399084910736834	-0.023870819246856939
