## Supplementary Software 1 for "Layer-to-cell-class correspondence is gene-specific for pyroptosis-related transcription in human skin": MANIFEST.tsv

path	bytes	sha256
FIGURE_CODE_MAP.tsv	1692	51a8dec4c2e826c46996f3c83afb75e916edbfacaf7f1e0f6b87e02f575c19c8
LICENSE	1085	5491af58a12c339a95dd8f4cded6333e9b542a476f1e983e69c511caacf2ab36
PROVENANCE.md	2968	0bf929ac4b1f4bc68f6ff7c2fd53f458ed02ff95cb4cdafd97a5c1eb3141c443
README.md	5033	c304a5a54e1fc8c08a51699a81f4e17431fd44960d71f47bd426645257f567e7
environment/verification.json	1834	a886c3cfe5efd33935901bba023b014c6d0495a0a7913a201dd96f4c768f20ac
environment/versions.json	941	49894d4667cf7b203aaf6dae8d264a4626b1fa26df11ba04c697dc0933736c9c
figure5/intermediate/extended_analysis/LOO_DIRECTION_SENSITIVITY.tsv	16681	8f1631c0f60757926c307d4e82dce28da5a8f476faa493def60e025767fd1c01
figure5/intermediate/extended_analysis/MIXTURE_PREDICTIONS.tsv	21739	17425a1e19fc86fe30e6f07de45bb3ed2f87900c2069eedc92ec0a7d7fe74a97
figure5/intermediate/extended_analysis/MULTIOME_CLASS_CONTRASTS.tsv	24439	11c3fd662c975ffa357057d74573b58259e214cbd5058acf255dd1ae7aac5c59
figure5/intermediate/extended_analysis/MULTIOME_PSEUDOBULK_VALUES.tsv	19810	6b95ea8f125c146ab736c7df2925b42fc03f2810f7ab7e015efa5620abf79bac
figure5/intermediate/extended_analysis/PART_A_RUN1_COMPONENT_MATRIX.tsv	2013	447e724e36c52adf9131670e406899e0bd41bedbe516f97c6ae5f954481038e8
figure5/intermediate/extended_analysis/SIGN_CONCORDANCE_SUMMARY.tsv	826	bfb15a47aa4ac9219601a4dbf0f8a7a1355ce7861ba05a5331f7f275d90fbb6d
figure5/intermediate/extended_analysis/VISIUM_CORE_SECTION_VALUES.tsv	7590	0ea6e6d1a5fc7ef548f547735267cbb25d46a557884e11e4a0c050d78ec4f236
figure5/intermediate/extended_analysis/VISIUM_CORE_SUMMARY.tsv	1184	65a9e01f74f503a1f53372d43f77759a0442500a730eec3ebbfc00c4818d444f
figure5/reference/Figure_5.tif	575852	5a3021d93708e8d4dd69d82f95cf3636e7da22ae9fc6d8464ceb66a3c513a03c
figure5/render.py	793	c8877f17cf2a919108094d6b5b879fc72b95bb35abd47f9f0ff3c480d88d9118
figure5/scripts/figures/build_figures_3_to_5.py	23142	4387cec19861819e962ccfd047a14b8edbb1d392944d8f5f83ed4314508cb5e7
ifng_c2l/README.md	1836	088493a56b206a4c66f4f91cd2249024d6ca370871cfe55ecee008a522ea79d6
ifng_c2l/SOURCE_PROVENANCE.json	2214	cf1c45144464249bb6e80da281b13dfb9ddd07448522cca8b2daf196313d4a24
ifng_c2l/data/DERMIS_INPUT_VALUES.tsv	976104	a2917253efa0a225ccc02d685cb4cb87073c95ee8ea63ec9731d7bf0b93b57a4
ifng_c2l/data/SECTION_ID_CROSSWALK.tsv	353	c7e3c1c08fe753ce2d3f3146d0728f8733d9563ce4fe1bf94aa1537684538812
ifng_c2l/environment.json	232	e560c941e2ec3716f475c8c99ff1fa531cb38d804c15b8df4c96247b154d6391
ifng_c2l/reference/SECTION_CORRELATIONS.tsv	1722	708b2e3ef5e127e53550ae7d89a0cc8c3965bac80a364eb9fbf472174a554152
ifng_c2l/reference/SUMMARY.json	2037	3bcb60e469017dd2a8a4c7a744c489c2dba48add771b0aadc831fa17c3f9adb6
ifng_c2l/reproduce.py	5425	70b1f508f9ec32777074dafb95477a505f72353263fbd40666ddbc720d06a0cd
ifng_c2l/verification.json	1451	6e5f1b67ef4ae94ea0024f5c336ec97b9f76fdb7ea7cb8f6294d740f036aad5c
s10a/data/S10A_MODEL_SUMMARIES.csv	5351	66b77c5e6abb4f0e9ce92fcc512e52ba8d501416c3d2ad02932979f32b59bf25
s10a/reference/S10A_replacement_native.png	158322	7aba13242c3512b5adac0cc74eaa93f15220f56afc98cc053da64366056545d4
s10a/reference/S10_parent.png	2308189	2b988879f73a5653829bf22cb2ae4bb2511313719b2535e7bd56d3f3c1449396
s10a/reference/S10_replacement.png	1995582	2f2fa6ce7cea8fb5f1c56b1038d404b6d97a722079063715ec1bb4243a86619d
s10a/render.py	5714	844be0e64e808c465e5068147ffd169bb8b50ec31fb6b984849847cf27383cea
s14/data/FINAL_PLACEMENT.json	517	b9898f45d28cf6f6036a8236eb8a67bfcdc5aa669edacc7e2bf874d3b6aa5a07
s14/data/S14_LAYER_MEANS_20_VALUES.tsv	2778	9481a95d82c563771de918a9b5af48f79fa75b91dd4ae9b4b7ece9be5f903e61
s14/data/donor_display_values.tsv	2744	a8fc873bbb2dbd22c3bad69c25bcf3866d102356b0eab17bd6dd7c791094db1e
s14/data/spot_values.tsv	923261	1288eea8e5a5916670b35cfc996fc344faf050d36e85536cf4be136d50579d38
s14/place_final.py	887	2f31096216dab436fff37b093c103a90b86d18f0b0f5326ba60eb6c5cc1521fe
s14/reference/atlas_native.pdf	3733377	57bab608df3071e342b3f5e6f3ca3dd73cddd449202560af0893de2ccfcbd7e1
s14/reference/final_figure_content.pdf	4090378	758d276d945e3f91d66191fa8e4b1b63f005ee8a3f79f1a4792d2a736c190e56
s14/render.py	9439	fdda0a6fce1cda3d97c7699f3aee8cf03a907e743a1e6a86672500ee90af4b15
s8d/assemble.py	409	9e14e4a53f11f51c8a293964b3647581d983329ea48beb6e33b6607aaed3f644
s8d/data/S8D_FROZEN_DISPLAY_VALUES.tsv	1565	11df711b93d09ebb2626be12e10a057f83a4e37179f274bac80c2bbf8cf59fc6
s8d/plot_s8d_from_frozen_values.py	6129	48c204eb852d0f98a22985d78c8543fbdcee3b45d0ad49e583b9dcb75d7eae91
s8d/reference/S08_parent.png	1093941	16003f83661f63617f802a3b677336a66dd5320c0ec9312abe331a278e29f6a3
s8d/reference/S08_replacement.png	953652	26eebcdfb48636f9a9d4bbc8958550c6ae10ba4e43af3a3ba5cfb67991182a04
s8d/reference/S8D.png	166980	339801765df3090579c2670371f493e6d91bb5a08442b2be79f9cacf7a11e79b
s8d/reference/S8D_DISPLAY_MEDIAN_COORDINATES.tsv	226	d41a47dbdf62e7c8bbe5f5967a2a010a3dea5f287029e33904993fa325dcfadf
s8d/reference/S8D_PLOTTED_ELEMENTS.tsv	2624	21010fedcf0c20698347b6413b4c23114b1eba160b9d6449dc76217f4d782b84
s9/README.md	680	e4d1213db78f6e6057b4c0e7e9a4eda782a116431815d6014c3f56b4602cea61
s9/data/discovery_dermis_reference.tsv	96	0a2c0839d0105fdd810f8ef2b79e8d20118e2954bb5cf046bc01c3f354784663
s9/data/multiome_pseudobulk.tsv	8224	859f2809895cacea6d49e25693964da9b12bcf4edfd0a928eda29750e8922ee2
s9/data/replication_donor_crosswalk.tsv	582	8d66b105cbdaa2b0198834c671143321f23c4d934a7bac30d8f1c4e96264c4c1
s9/data/replication_visium_4gene.tsv	2800	4914dcc7aa36173e4f131396d0d0586f3ad68c740b3209de54f4d44fa0666e28
s9/results/donor_sign_concordance.tsv	74680	56c87a637e725c5a0a1be93ebf820fa5aeebbf8035b12a74b593f8832a6fc684
s9/results/verification.json	926	1cd9755ffb94e9e5d03bdf59b5c182c21bfdf6ddd0187cf4e538eeb5db6eccb1
s9/results/weight_sweep_summary.tsv	774	f59664cb70a809ef5a623b93d917abee20de25592b0e73013a405e47e0407bfd
s9/weight_sweep.py	7302	de84d6fe095ad6854e08e940d00c7c047f9e8dd359b7347be824a0ebffe8f3da
