## Supplementary Software 1 for "Layer-to-cell-class correspondence is gene-specific for pyroptosis-related transcription in human skin": S8D_FROZEN_DISPLAY_VALUES.tsv

section_id	display_section_id	label	dermal_mean_log1p	epidermal_mean_log1p	input_sha256	sheet	source_excel_row
GSM9338171_SSC1_visium	GSM9338171_SSC1	SSC1	0.1805667952	0.3484948277	1dac22fb90d6c52d93bf8274dad17de434dc45cd93d2671a8be41e02212c59b5	FigS08D	2
GSM9338172_SSC2_visium	GSM9338172_SSC2	SSC2	0.1690418025	0.4023502966	1dac22fb90d6c52d93bf8274dad17de434dc45cd93d2671a8be41e02212c59b5	FigS08D	3
GSM9338173_SSC3_visium	GSM9338173_SSC3	SSC3	0.2581417809	0.3870883485	1dac22fb90d6c52d93bf8274dad17de434dc45cd93d2671a8be41e02212c59b5	FigS08D	4
GSM9338174_SSC4_visium	GSM9338174_SSC4	SSC4	0.3229401559	0.3525160352	1dac22fb90d6c52d93bf8274dad17de434dc45cd93d2671a8be41e02212c59b5	FigS08D	5
GSM9338175_SSC5_visium	GSM9338175_SSC5	SSC5	0.2968088637	0.4273828367	1dac22fb90d6c52d93bf8274dad17de434dc45cd93d2671a8be41e02212c59b5	FigS08D	6
GSM9338176_SSC6_visium	GSM9338176_SSC6	SSC6	0.2156618237	0.2228162388	1dac22fb90d6c52d93bf8274dad17de434dc45cd93d2671a8be41e02212c59b5	FigS08D	7
GSM9338177_SSC7_visium	GSM9338177_SSC7	SSC7	0.1761706943	0.2303467145	1dac22fb90d6c52d93bf8274dad17de434dc45cd93d2671a8be41e02212c59b5	FigS08D	8
GSM9338178_SSC8_visium	GSM9338178_SSC8	SSC8	0.1410228585	0.2690592905	1dac22fb90d6c52d93bf8274dad17de434dc45cd93d2671a8be41e02212c59b5	FigS08D	9
GSM9338179_SSC9_visium	GSM9338179_SSC9	SSC9	0.132935709	0.1924631198	1dac22fb90d6c52d93bf8274dad17de434dc45cd93d2671a8be41e02212c59b5	FigS08D	10
GSM9338180_SSC10_visium	GSM9338180_SSC10	SSC10	0.2879799306	0.5149243176	1dac22fb90d6c52d93bf8274dad17de434dc45cd93d2671a8be41e02212c59b5	FigS08D	11
