## Supplementary Software 1 for "Layer-to-cell-class correspondence is gene-specific for pyroptosis-related transcription in human skin": S8D_DISPLAY_MEDIAN_COORDINATES.tsv

layer	value	definition
Dermis	0.19811430945	derived display coordinate: (5th+6th ordered frozen means)/2; not median_delta
Epidermis	0.35050543145	derived display coordinate: (5th+6th ordered frozen means)/2; not median_delta
