## Supplementary Software 1 for "Layer-to-cell-class correspondence is gene-specific for pyroptosis-related transcription in human skin": S8D_PLOTTED_ELEMENTS.tsv

kind	section_id	label	x	y	x2	y2
point	GSM9338171_SSC1_visium	Dermis	0.0	0.1805667952
point	GSM9338171_SSC1_visium	Epidermis	1.0	0.3484948277
connection	GSM9338171_SSC1_visium	paired	0.0	0.1805667952	1.0	0.3484948277
point	GSM9338172_SSC2_visium	Dermis	0.0	0.1690418025
point	GSM9338172_SSC2_visium	Epidermis	1.0	0.4023502966
connection	GSM9338172_SSC2_visium	paired	0.0	0.1690418025	1.0	0.4023502966
point	GSM9338173_SSC3_visium	Dermis	0.0	0.2581417809
point	GSM9338173_SSC3_visium	Epidermis	1.0	0.3870883485
connection	GSM9338173_SSC3_visium	paired	0.0	0.2581417809	1.0	0.3870883485
point	GSM9338174_SSC4_visium	Dermis	0.0	0.3229401559
point	GSM9338174_SSC4_visium	Epidermis	1.0	0.3525160352
connection	GSM9338174_SSC4_visium	paired	0.0	0.3229401559	1.0	0.3525160352
point	GSM9338175_SSC5_visium	Dermis	0.0	0.2968088637
point	GSM9338175_SSC5_visium	Epidermis	1.0	0.4273828367
connection	GSM9338175_SSC5_visium	paired	0.0	0.2968088637	1.0	0.4273828367
point	GSM9338176_SSC6_visium	Dermis	0.0	0.2156618237
point	GSM9338176_SSC6_visium	Epidermis	1.0	0.2228162388
connection	GSM9338176_SSC6_visium	paired	0.0	0.2156618237	1.0	0.2228162388
point	GSM9338177_SSC7_visium	Dermis	0.0	0.1761706943
point	GSM9338177_SSC7_visium	Epidermis	1.0	0.2303467145
connection	GSM9338177_SSC7_visium	paired	0.0	0.1761706943	1.0	0.2303467145
point	GSM9338178_SSC8_visium	Dermis	0.0	0.1410228585
point	GSM9338178_SSC8_visium	Epidermis	1.0	0.2690592905
connection	GSM9338178_SSC8_visium	paired	0.0	0.1410228585	1.0	0.2690592905
point	GSM9338179_SSC9_visium	Dermis	0.0	0.132935709
point	GSM9338179_SSC9_visium	Epidermis	1.0	0.1924631198
connection	GSM9338179_SSC9_visium	paired	0.0	0.132935709	1.0	0.1924631198
point	GSM9338180_SSC10_visium	Dermis	0.0	0.2879799306
point	GSM9338180_SSC10_visium	Epidermis	1.0	0.5149243176
connection	GSM9338180_SSC10_visium	paired	0.0	0.2879799306	1.0	0.5149243176
display_median	cohort	Dermis	0.0	0.19811430945
display_median	cohort	Epidermis	1.0	0.35050543145
label	GSM9338179_SSC9_visium	SSC9	0.845	0.27847119854615
label	GSM9338176_SSC6_visium	SSC6	0.845	0.3319266433000498
label	GSM9338177_SSC7_visium	SSC7	0.845	0.3664854668294616
label	GSM9338178_SSC8_visium	SSC8	0.845	0.41336614529656895
label	GSM9338171_SSC1_visium	SSC1	0.845	0.553261553418909
label	GSM9338174_SSC4_visium	SSC4	0.845	0.5878203769483208
label	GSM9338173_SSC3_visium	SSC3	0.845	0.6223792004777325
label	GSM9338172_SSC2_visium	SSC2	0.845	0.6569380240071443
label	GSM9338175_SSC5_visium	SSC5	0.845	0.6921926994024453
label	GSM9338180_SSC10_visium	SSC10	0.845	0.8463636363636363
