## Supplementary Software 1 for "Layer-to-cell-class correspondence is gene-specific for pyroptosis-related transcription in human skin": multiome_pseudobulk.tsv

sample_id	gene	cell_type_strict	CPM_retained_features	n_nuclei
GSM9338143_SSC1_multiome	NLRP1	keratinocyte	77.7741765636465	2299
GSM9338143_SSC1_multiome	PYCARD	keratinocyte	80.96707459453206	2299
GSM9338143_SSC1_multiome	CASP4	keratinocyte	51.929775521195424	2299
GSM9338143_SSC1_multiome	GSDMD	keratinocyte	3.614601544398753	2299
GSM9338143_SSC1_multiome	NLRP1	endothelial_strict	143.89028702106407	664
GSM9338143_SSC1_multiome	PYCARD	endothelial_strict	23.233955031240857	664
GSM9338143_SSC1_multiome	CASP4	endothelial_strict	70.66327012949806	664
GSM9338143_SSC1_multiome	GSDMD	endothelial_strict	51.59540358661763	664
GSM9338143_SSC1_multiome	NLRP1	fibroblast	49.480066509651486	2113
GSM9338143_SSC1_multiome	PYCARD	fibroblast	24.036525200186148	2113
GSM9338143_SSC1_multiome	CASP4	fibroblast	48.424804427692095	2113
GSM9338143_SSC1_multiome	GSDMD	fibroblast	29.312835609983107	2113
GSM9338145_SSC2_multiome	NLRP1	endothelial_strict	127.27234596036752	419
GSM9338145_SSC2_multiome	PYCARD	endothelial_strict	27.962906382245528	419
GSM9338145_SSC2_multiome	CASP4	endothelial_strict	68.87921792685479	419
GSM9338145_SSC2_multiome	GSDMD	endothelial_strict	50.78557262069592	419
GSM9338145_SSC2_multiome	NLRP1	keratinocyte	63.37610510453232	2065
GSM9338145_SSC2_multiome	PYCARD	keratinocyte	77.3727483443536	2065
GSM9338145_SSC2_multiome	CASP4	keratinocyte	33.55716950665223	2065
GSM9338145_SSC2_multiome	GSDMD	keratinocyte	6.780982439168067	2065
GSM9338145_SSC2_multiome	NLRP1	fibroblast	60.60231041524065	656
GSM9338145_SSC2_multiome	PYCARD	fibroblast	25.835721808602592	656
GSM9338145_SSC2_multiome	CASP4	fibroblast	44.335374461676054	656
GSM9338145_SSC2_multiome	GSDMD	fibroblast	18.81861218157473	656
GSM9338147_SSC3_multiome	NLRP1	keratinocyte	65.08288438652716	2074
GSM9338147_SSC3_multiome	PYCARD	keratinocyte	26.46769805097007	2074
GSM9338147_SSC3_multiome	CASP4	keratinocyte	41.77550849089679	2074
GSM9338147_SSC3_multiome	GSDMD	keratinocyte	5.234283569781395	2074
GSM9338147_SSC3_multiome	NLRP1	fibroblast	56.84919997291303	309
GSM9338147_SSC3_multiome	PYCARD	fibroblast	9.196194113265342	309
GSM9338147_SSC3_multiome	CASP4	fibroblast	62.70132349953643	309
GSM9338147_SSC3_multiome	GSDMD	fibroblast	13.376282346567772	309
GSM9338147_SSC3_multiome	NLRP1	endothelial_strict	102.24004643676948	104
GSM9338147_SSC3_multiome	PYCARD	endothelial_strict	24.185817436655146	104
GSM9338147_SSC3_multiome	CASP4	endothelial_strict	113.23359981706727	104
GSM9338147_SSC3_multiome	GSDMD	endothelial_strict	39.57679216907206	104
GSM9338149_SSC4_multiome	NLRP1	keratinocyte	68.20766554656682	3576
GSM9338149_SSC4_multiome	PYCARD	keratinocyte	13.45673985079887	3576
GSM9338149_SSC4_multiome	CASP4	keratinocyte	35.0870276743541	3576
GSM9338149_SSC4_multiome	GSDMD	keratinocyte	1.5162523775548022	3576
GSM9338149_SSC4_multiome	NLRP1	endothelial_strict	146.7472502887875	140
GSM9338149_SSC4_multiome	PYCARD	endothelial_strict	13.84408021592335	140
GSM9338149_SSC4_multiome	CASP4	endothelial_strict	62.57524257597354	140
GSM9338149_SSC4_multiome	GSDMD	endothelial_strict	31.010739683668305	140
GSM9338149_SSC4_multiome	NLRP1	fibroblast	35.79898867856983	22
GSM9338149_SSC4_multiome	PYCARD	fibroblast	8.949747169642457	22
GSM9338149_SSC4_multiome	CASP4	fibroblast	17.899494339284914	22
GSM9338149_SSC4_multiome	GSDMD	fibroblast	8.949747169642457	22
GSM9338151_SSC5_multiome	NLRP1	keratinocyte	53.28194472469869	2752
GSM9338151_SSC5_multiome	PYCARD	keratinocyte	156.9777869102068	2752
GSM9338151_SSC5_multiome	CASP4	keratinocyte	57.87082034692155	2752
GSM9338151_SSC5_multiome	GSDMD	keratinocyte	12.428204810186896	2752
GSM9338151_SSC5_multiome	NLRP1	endothelial_strict	107.36661984859626	458
GSM9338151_SSC5_multiome	PYCARD	endothelial_strict	33.61042012651709	458
GSM9338151_SSC5_multiome	CASP4	endothelial_strict	105.12592517349512	458
GSM9338151_SSC5_multiome	GSDMD	endothelial_strict	96.34987102934899	458
GSM9338151_SSC5_multiome	NLRP1	fibroblast	55.59344877769196	756
GSM9338151_SSC5_multiome	PYCARD	fibroblast	33.86402971229967	756
GSM9338151_SSC5_multiome	CASP4	fibroblast	75.06526586226427	756
GSM9338151_SSC5_multiome	GSDMD	fibroblast	47.97404209242453	756
GSM9338153_SSC6_multiome	NLRP1	keratinocyte	73.03935165745087	1663
GSM9338153_SSC6_multiome	PYCARD	keratinocyte	92.95917483675565	1663
GSM9338153_SSC6_multiome	CASP4	keratinocyte	59.43214849975676	1663
GSM9338153_SSC6_multiome	GSDMD	keratinocyte	3.553771271425266	1663
GSM9338153_SSC6_multiome	NLRP1	fibroblast	23.657020516551043	33
GSM9338153_SSC6_multiome	PYCARD	fibroblast	0	33
GSM9338153_SSC6_multiome	CASP4	fibroblast	29.571275645688804	33
GSM9338153_SSC6_multiome	GSDMD	fibroblast	23.657020516551043	33
GSM9338153_SSC6_multiome	NLRP1	endothelial_strict	122.98394181102638	62
GSM9338153_SSC6_multiome	PYCARD	endothelial_strict	35.13826908886468	62
GSM9338153_SSC6_multiome	CASP4	endothelial_strict	79.06110544994553	62
GSM9338153_SSC6_multiome	GSDMD	endothelial_strict	55.21727999678736	62
GSM9338155_SSC7_multiome	NLRP1	fibroblast	96.8718306601321	126
GSM9338155_SSC7_multiome	PYCARD	fibroblast	15.815809087368507	126
GSM9338155_SSC7_multiome	CASP4	fibroblast	51.40137953394765	126
GSM9338155_SSC7_multiome	GSDMD	fibroblast	17.79278522328957	126
GSM9338155_SSC7_multiome	NLRP1	keratinocyte	61.67361636954831	56
GSM9338155_SSC7_multiome	PYCARD	keratinocyte	99.36304859538339	56
GSM9338155_SSC7_multiome	CASP4	keratinocyte	71.9525524311397	56
GSM9338155_SSC7_multiome	GSDMD	keratinocyte	1.7131560102652308	56
GSM9338155_SSC7_multiome	NLRP1	endothelial_strict	78.58286149150271	20
GSM9338155_SSC7_multiome	PYCARD	endothelial_strict	4.135940078500143	20
GSM9338155_SSC7_multiome	CASP4	endothelial_strict	49.63128094200171	20
GSM9338155_SSC7_multiome	GSDMD	endothelial_strict	37.223460706501285	20
GSM9338157_SSC8_multiome	NLRP1	keratinocyte	62.218759115636225	2137
GSM9338157_SSC8_multiome	PYCARD	keratinocyte	131.1830613022972	2137
GSM9338157_SSC8_multiome	CASP4	keratinocyte	51.346008770892375	2137
GSM9338157_SSC8_multiome	GSDMD	keratinocyte	16.420071949204996	2137
GSM9338157_SSC8_multiome	NLRP1	fibroblast	51.068909186558415	311
GSM9338157_SSC8_multiome	PYCARD	fibroblast	27.072674749500848	311
GSM9338157_SSC8_multiome	CASP4	fibroblast	47.99246887411514	311
GSM9338157_SSC8_multiome	GSDMD	fibroblast	30.149115061944126	311
GSM9338157_SSC8_multiome	NLRP1	endothelial_strict	129.9805307237135	224
GSM9338157_SSC8_multiome	PYCARD	endothelial_strict	22.937740715949445	224
GSM9338157_SSC8_multiome	CASP4	endothelial_strict	83.40996623981617	224
GSM9338157_SSC8_multiome	GSDMD	endothelial_strict	70.20338825184527	224
GSM9338159_SSC9_multiome	NLRP1	keratinocyte	111.91204734224584	3892
GSM9338159_SSC9_multiome	PYCARD	keratinocyte	72.860124533546	3892
GSM9338159_SSC9_multiome	CASP4	keratinocyte	48.64241268574804	3892
GSM9338159_SSC9_multiome	GSDMD	keratinocyte	12.074357758873626	3892
GSM9338159_SSC9_multiome	NLRP1	endothelial_strict	153.42847585525533	839
GSM9338159_SSC9_multiome	PYCARD	endothelial_strict	20.782420168850837	839
GSM9338159_SSC9_multiome	CASP4	endothelial_strict	108.06858487802437	839
GSM9338159_SSC9_multiome	GSDMD	endothelial_strict	43.73344070314698	839
GSM9338159_SSC9_multiome	NLRP1	fibroblast	88.28004507475242	512
GSM9338159_SSC9_multiome	PYCARD	fibroblast	20.771775311706453	512
GSM9338159_SSC9_multiome	CASP4	fibroblast	41.07146482087413	512
GSM9338159_SSC9_multiome	GSDMD	fibroblast	18.41134629901254	512
GSM9338161_SSC10_multiome	NLRP1	keratinocyte	66.64586777039763	2401
GSM9338161_SSC10_multiome	PYCARD	keratinocyte	101.78641623115276	2401
GSM9338161_SSC10_multiome	CASP4	keratinocyte	59.17345229311063	2401
GSM9338161_SSC10_multiome	GSDMD	keratinocyte	3.190923365976614	2401
GSM9338161_SSC10_multiome	NLRP1	endothelial_strict	129.760263699819	131
GSM9338161_SSC10_multiome	PYCARD	endothelial_strict	39.602158401892815	131
GSM9338161_SSC10_multiome	CASP4	endothelial_strict	77.51911857391785	131
GSM9338161_SSC10_multiome	GSDMD	endothelial_strict	51.39854601096727	131
GSM9338161_SSC10_multiome	NLRP1	fibroblast	55.52099698177633	344
GSM9338161_SSC10_multiome	PYCARD	fibroblast	30.31738650978576	344
GSM9338161_SSC10_multiome	CASP4	fibroblast	58.44315471765929	344
GSM9338161_SSC10_multiome	GSDMD	fibroblast	20.08983443419538	344
