## Supplementary Software 1 for "Layer-to-cell-class correspondence is gene-specific for pyroptosis-related transcription in human skin": replication_donor_crosswalk.tsv

report_donor	visium_sample_id	multiome_sample_id
SSc1	GSM9338171_SSC1_visium	GSM9338143_SSC1_multiome
SSc2	GSM9338172_SSC2_visium	GSM9338145_SSC2_multiome
SSc3	GSM9338173_SSC3_visium	GSM9338147_SSC3_multiome
SSc4	GSM9338174_SSC4_visium	GSM9338149_SSC4_multiome
SSc5	GSM9338175_SSC5_visium	GSM9338151_SSC5_multiome
SSc6	GSM9338176_SSC6_visium	GSM9338153_SSC6_multiome
SSc7	GSM9338177_SSC7_visium	GSM9338155_SSC7_multiome
SSc8	GSM9338178_SSC8_visium	GSM9338157_SSC8_multiome
SSc9	GSM9338179_SSC9_visium	GSM9338159_SSC9_multiome
SSc10	GSM9338180_SSC10_visium	GSM9338161_SSC10_multiome
