## Supplementary Software 1 for "Layer-to-cell-class correspondence is gene-specific for pyroptosis-related transcription in human skin": replication_visium_4gene.tsv

sample_id	gene	epidermis_mean_log1p	dermis_mean_log1p
GSM9338171_SSC1_visium	NLRP1	0.47856721976031996	0.2618581769995502
GSM9338171_SSC1_visium	PYCARD	0.27279943886072666	0.09232859150159987
GSM9338171_SSC1_visium	CASP4	0.2941177782845007	0.18751361099083144
GSM9338171_SSC1_visium	GSDMD	0.18599653050099332	0.28654965391339726
GSM9338172_SSC2_visium	NLRP1	0.5985697903930033	0.22463248500057884
GSM9338172_SSC2_visium	PYCARD	0.25200030661870115	0.08540407847892773
GSM9338172_SSC2_visium	CASP4	0.3564808247922521	0.19708883668388333
GSM9338172_SSC2_visium	GSDMD	0.2925545131185241	0.21333705398950492
GSM9338173_SSC3_visium	NLRP1	0.4821932646754412	0.33757831210549544
GSM9338173_SSC3_visium	PYCARD	0.29705599270032407	0.1501298718727552
GSM9338173_SSC3_visium	CASP4	0.3820158087116687	0.28671717136977654
GSM9338173_SSC3_visium	GSDMD	0.27176652301091125	0.37285612336537133
GSM9338174_SSC4_visium	NLRP1	0.5887560936457971	0.41876214222852576
GSM9338174_SSC4_visium	PYCARD	0.17294080807443926	0.20858551547754295
GSM9338174_SSC4_visium	CASP4	0.29585120158598704	0.3414728176715069
GSM9338174_SSC4_visium	GSDMD	0.13448943414122744	0.22907402383726697
GSM9338175_SSC5_visium	NLRP1	0.4198081528526604	0.3438223741469112
GSM9338175_SSC5_visium	PYCARD	0.44440506388776724	0.20698481910668387
GSM9338175_SSC5_visium	CASP4	0.41793528679399394	0.33961941207768304
GSM9338175_SSC5_visium	GSDMD	0.20814559434190938	0.3719356674332135
GSM9338176_SSC6_visium	NLRP1	0.34794966686708817	0.33300112506938034
GSM9338176_SSC6_visium	PYCARD	0.14018149496255528	0.09631982715450901
GSM9338176_SSC6_visium	CASP4	0.18031754152884652	0.21766453168907965
GSM9338176_SSC6_visium	GSDMD	0.08727577530594699	0.2537071792692538
GSM9338177_SSC7_visium	NLRP1	0.3436342210454099	0.2223080764167402
GSM9338177_SSC7_visium	PYCARD	0.12080373236521043	0.0990394637750745
GSM9338177_SSC7_visium	CASP4	0.22660219075686153	0.20716455145607404
GSM9338177_SSC7_visium	GSDMD	0.07349824120494772	0.12881294716134528
GSM9338178_SSC8_visium	NLRP1	0.4624857034148841	0.20533985843960667
GSM9338178_SSC8_visium	PYCARD	0.1257845199313657	0.07301320985589228
GSM9338178_SSC8_visium	CASP4	0.21890762379799766	0.1447154947779548
GSM9338178_SSC8_visium	GSDMD	0.23527402250931181	0.2303297038019543
GSM9338179_SSC9_visium	NLRP1	0.3554705112813467	0.15842880461240666
GSM9338179_SSC9_visium	PYCARD	0.12503012325390275	0.05619858399084989
GSM9338179_SSC9_visium	CASP4	0.09688872867319957	0.18417973872981494
GSM9338179_SSC9_visium	GSDMD	0.08445157591836998	0.17781286882997518
GSM9338180_SSC10_visium	NLRP1	0.6052830822088502	0.4340108817437022
GSM9338180_SSC10_visium	PYCARD	0.5103555742989887	0.13341250422606898
GSM9338180_SSC10_visium	CASP4	0.4291342643174258	0.29651640754280284
GSM9338180_SSC10_visium	GSDMD	0.2663075431842696	0.4647906829282193
