## Supplementary Software 1 for "Layer-to-cell-class correspondence is gene-specific for pyroptosis-related transcription in human skin": weight_sweep_summary.tsv

weight_label	endothelial_weight	NLRP1	PYCARD	CASP4	GSDMD	scope
0.00	0.000000000000	8	9	4	8	replication fixed weight
0.05	0.050000000000	7	9	3	8	replication fixed weight
0.10	0.100000000000	7	9	2	8	replication fixed weight
0.15	0.150000000000	5	9	3	8	replication fixed weight
0.20	0.200000000000	4	9	2	8	replication fixed weight
0.25	0.250000000000	4	9	2	8	replication fixed weight
0.30	0.300000000000	2	9	2	8	replication fixed weight
0.40	0.400000000000	1	9	3	8	replication fixed weight
0.50	0.500000000000	0	9	3	8	replication fixed weight
0.75	0.750000000000	0	9	4	8	replication fixed weight
1.00	1.000000000000	0	10	4	8	replication fixed weight
M1	donor-specific	1	9	4	8	nucleus-ratio control
discovery_reference	0.096475420656	7	9	2	8	discovery q05 descriptive reference
