## Supplementary Software 1 for "Layer-to-cell-class correspondence is gene-specific for pyroptosis-related transcription in human skin": S10A_MODEL_SUMMARIES.csv

panel	candidate_type	original_exact_source_recovered	replacement_type	analysis_id	analysis_label	outcome_variable	predictor_variable	adjustment_covariates	statistic_type	estimate	estimate_unit	median_estimate	iqr_low	iqr_high	min_estimate	max_estimate	p_value	q_value	significance_display	n_sections	section_ids	tissue_region	unit_of_analysis	source_file	source_table	source_columns	input_hash	script	author_approval	recomputation_status	requires_human_Claude_author_review
FigS10A	model_summary_replacement_candidate	false	P1_P2_S1_S2_model_summary	P1	P1: GSDMD-IFNG | endothelial	GSDMD_norm	IFNG_score	endothelial_score	rank-residual partial Spearman rho	0.07651301829982084	partial_rho	0.07651301829982084	0.05975393795158764	0.1300357643169688	-0.01597019338619165	0.2663611329500598	2.112018676943522e-19	4.224037353887043e-19	none	13.0	HC01;HC02;HC03;HC05;SSc-HL01;SSc-HL05;SSc-HL06;SSc-HL11;SSc-HL13;SSc-HL25;SSc-HL33;SSc-HL35;SSc4994	dermis	section	PARTIAL_CORR_v01_Tables_source_copy.xlsx	P1_PER_SAMPLE	partial_rho; partial_p	4794c35de2914cf4b8671df5cbb15e743d250074ed8dc5c747c2ffe45e6f1509	figS10A_model_summary_replacement_candidate.py	true	parsed_from_precomputed_PARTIAL_CORR_v01_tables	true
FigS10A	model_summary_replacement_candidate	false	P1_P2_S1_S2_model_summary	P2	P2: GSDMD-endothelial | IFNG	GSDMD_norm	endothelial_score	IFNG_score	rank-residual partial Spearman rho	0.08998157652698659	partial_rho	0.08998157652698659	0.02168792531740395	0.1418388043651081	-0.01509196900288558	0.1895869278265783	2.137390398304229e-15	2.137390398304229e-15	none	13.0	HC01;HC02;HC03;HC05;SSc-HL01;SSc-HL05;SSc-HL06;SSc-HL11;SSc-HL13;SSc-HL25;SSc-HL33;SSc-HL35;SSc4994	dermis	section	PARTIAL_CORR_v01_Tables_source_copy.xlsx	P2_PER_SAMPLE	partial_rho; partial_p	4794c35de2914cf4b8671df5cbb15e743d250074ed8dc5c747c2ffe45e6f1509	figS10A_model_summary_replacement_candidate.py	true	parsed_from_precomputed_PARTIAL_CORR_v01_tables	true
FigS10A	model_summary_replacement_candidate	false	P1_P2_S1_S2_model_summary	S1	S1: GSDMD-IFNG | endothelial + immune	GSDMD_norm	IFNG_score	endothelial_score; mk_immune	rank-residual partial Spearman rho	0.07654445740603194	partial_rho	0.07654445740603194	0.05666463741448202	0.1217024256419961	-0.01195357772238585	0.2386760205628205	source_not_provided_for_aggregate	source_not_provided_for_aggregate	none	13.0	HC01;HC02;HC03;HC05;SSc-HL01;SSc-HL05;SSc-HL06;SSc-HL11;SSc-HL13;SSc-HL25;SSc-HL33;SSc-HL35;SSc4994	dermis	section	PARTIAL_CORR_v01_Tables_source_copy.xlsx	S1_PER_SAMPLE	partial_rho_endo_macro; partial_p	4794c35de2914cf4b8671df5cbb15e743d250074ed8dc5c747c2ffe45e6f1509	figS10A_model_summary_replacement_candidate.py	true	parsed_from_precomputed_PARTIAL_CORR_v01_tables	true
FigS10A	model_summary_replacement_candidate	false	P1_P2_S1_S2_model_summary	S2_IFNG	S2 IFNG coefficient	GSDMD_norm	IFNG_score	ranked linear model includes IFNG_score; endothelial_score; mk_immune	ranked linear-model coefficient	0.06459403367128635	ranked_lm_beta	0.06459403367128635	0.03839519941868924	0.1130666713408778	-0.007237717481360255	0.2175411490774701	source_not_provided_for_term_level_aggregate	source_not_provided_for_term_level_aggregate	none	13.0	HC01;HC02;HC03;HC05;SSc-HL01;SSc-HL05;SSc-HL06;SSc-HL11;SSc-HL13;SSc-HL25;SSc-HL33;SSc-HL35;SSc4994	dermis	section	PARTIAL_CORR_v01_Tables_source_copy.xlsx	S2_LM_PER_SAMPLE; S2_LM_META	beta_IFNg; median_beta; boot_ci_lo; boot_ci_hi	4794c35de2914cf4b8671df5cbb15e743d250074ed8dc5c747c2ffe45e6f1509	figS10A_model_summary_replacement_candidate.py	true	parsed_from_precomputed_PARTIAL_CORR_v01_tables	true
FigS10A	model_summary_replacement_candidate	false	P1_P2_S1_S2_model_summary	S2_endothelial	S2 endothelial coefficient	GSDMD_norm	endothelial_score	ranked linear model includes IFNG_score; endothelial_score; mk_immune	ranked linear-model coefficient	0.07761938451428764	ranked_lm_beta	0.07761938451428764	0.01293043302121334	0.1053986163037312	-0.008386785492781547	0.1707206864541368	source_not_provided_for_term_level_aggregate	source_not_provided_for_term_level_aggregate	none	13.0	HC01;HC02;HC03;HC05;SSc-HL01;SSc-HL05;SSc-HL06;SSc-HL11;SSc-HL13;SSc-HL25;SSc-HL33;SSc-HL35;SSc4994	dermis	section	PARTIAL_CORR_v01_Tables_source_copy.xlsx	S2_LM_PER_SAMPLE; S2_LM_META	beta_endo; median_beta; boot_ci_lo; boot_ci_hi	4794c35de2914cf4b8671df5cbb15e743d250074ed8dc5c747c2ffe45e6f1509	figS10A_model_summary_replacement_candidate.py	true	parsed_from_precomputed_PARTIAL_CORR_v01_tables	true
FigS10A	model_summary_replacement_candidate	false	P1_P2_S1_S2_model_summary	S2_immune	S2 immune coefficient	GSDMD_norm	mk_immune	ranked linear model includes IFNG_score; endothelial_score; mk_immune	ranked linear-model coefficient	0.002757389512355392	ranked_lm_beta	0.002757389512355392	-0.03370064389233855	0.01824775923414395	-0.1053369657009125	0.1030345039290188	source_not_provided_for_term_level_aggregate	source_not_provided_for_term_level_aggregate	none	13.0	HC01;HC02;HC03;HC05;SSc-HL01;SSc-HL05;SSc-HL06;SSc-HL11;SSc-HL13;SSc-HL25;SSc-HL33;SSc-HL35;SSc4994	dermis	section	PARTIAL_CORR_v01_Tables_source_copy.xlsx	S2_LM_PER_SAMPLE; S2_LM_META	beta_macro; median_beta; boot_ci_lo; boot_ci_hi	4794c35de2914cf4b8671df5cbb15e743d250074ed8dc5c747c2ffe45e6f1509	figS10A_model_summary_replacement_candidate.py	true	parsed_from_precomputed_PARTIAL_CORR_v01_tables	true
