## Supplementary Software 1 for "Layer-to-cell-class correspondence is gene-specific for pyroptosis-related transcription in human skin": donor_display_values.tsv

report_donor	visium_sample_id	multiome_sample_id	n_spots	n_epidermis	n_dermis	n_endothelium	n_other	epidermis_mean_log1p	dermis_mean_log1p	K_n_nuclei	K_CPM_retained_features	K_log2_CPM_plus_1	F_n_nuclei	F_CPM_retained_features	F_log2_CPM_plus_1	E_n_nuclei	E_CPM_retained_features	E_log2_CPM_plus_1	observed_sign	M1_predicted_sign	M2_predicted_sign
SSc1	GSM9338171_SSC1_visium	GSM9338143_SSC1_multiome	1082	292	739	17	34	0.47856721976031996	0.2618581769995502	2299	77.7741765636465	6.299650863536681	2113	49.480066509651486	5.6576419060216345	664	143.89028702106407	7.178817074274664	1	1	-1
SSc2	GSM9338172_SSC2_visium	GSM9338145_SSC2_multiome	1016	269	666	34	47	0.5985697903930033	0.22463248500057884	2065	63.37610510453232	6.008453388131069	656	60.60231041524065	5.944912555581929	419	127.27234596036752	7.0030663652987695	1	-1	-1
SSc3	GSM9338173_SSC3_visium	GSM9338147_SSC3_multiome	581	317	247	4	13	0.4821932646754412	0.33757831210549544	2074	65.08288438652716	6.046204753789415	309	56.84919997291303	5.854225102567717	104	102.24004643676948	6.689858885235188	1	-1	-1
SSc4	GSM9338174_SSC4_visium	GSM9338149_SSC4_multiome	628	272	344	0	12	0.5887560936457971	0.41876214222852576	3576	68.20766554656682	6.112859936702204	22	35.79898867856983	5.201594213113656	140	146.7472502887875	7.206987470555572	1	-1	-1
SSc5	GSM9338175_SSC5_visium	GSM9338151_SSC5_multiome	1228	301	808	25	94	0.4198081528526604	0.3438223741469112	2752	53.28194472469869	5.762400503087388	756	55.59344877769196	5.822563152132515	458	107.36661984859626	6.75977662178858	1	-1	-1
SSc6	GSM9338176_SSC6_visium	GSM9338153_SSC6_multiome	931	369	453	9	100	0.34794966686708817	0.33300112506938034	1663	73.03935165745087	6.210220356861439	33	23.657020516551043	4.623926574040357	62	122.98394181102638	6.954009467081933	1	-1	-1
SSc7	GSM9338177_SSC7_visium	GSM9338155_SSC7_multiome	1294	374	743	48	129	0.3436342210454099	0.2223080764167402	56	61.67361636954831	5.969786336264483	126	96.8718306601321	6.6128217798969935	20	78.58286149150271	6.314385868578243	1	-1	-1
SSc8	GSM9338178_SSC8_visium	GSM9338157_SSC8_multiome	783	174	568	7	34	0.4624857034148841	0.20533985843960667	2137	62.218759115636225	5.982280812583311	311	51.068909186558415	5.702350278307924	224	129.9805307237135	7.033208571645868	1	-1	-1
SSc9	GSM9338179_SSC9_visium	GSM9338159_SSC9_multiome	1850	415	869	126	440	0.3554705112813467	0.15842880461240666	3892	111.91204734224584	6.819055614890533	512	88.28004507475242	6.480265850427059	839	153.42847585525533	7.270794992816414	1	-1	-1
SSc10	GSM9338180_SSC10_visium	GSM9338161_SSC10_multiome	824	220	598	0	6	0.6052830822088502	0.4340108817437022	2401	66.64586777039763	6.079929903010304	344	55.52099698177633	5.8207150086834	131	129.760263699819	7.030780381429965	1	-1	-1
