## Supplementary Software 1 for "Layer-to-cell-class correspondence is gene-specific for pyroptosis-related transcription in human skin": S14_LAYER_MEANS_20_VALUES.tsv

report_donor	visium_sample_id	multiome_sample_id	source_field	frozen_value	display	page	label
SSc1	GSM9338171_SSC1_visium	GSM9338143_SSC1_multiome	epidermis_mean_log1p	0.47856721976031996	0.479	52	Mean log1p epi/derm: 0.479/0.262
SSc1	GSM9338171_SSC1_visium	GSM9338143_SSC1_multiome	dermis_mean_log1p	0.2618581769995502	0.262	52	Mean log1p epi/derm: 0.479/0.262
SSc2	GSM9338172_SSC2_visium	GSM9338145_SSC2_multiome	epidermis_mean_log1p	0.5985697903930033	0.599	52	Mean log1p epi/derm: 0.599/0.225
SSc2	GSM9338172_SSC2_visium	GSM9338145_SSC2_multiome	dermis_mean_log1p	0.22463248500057884	0.225	52	Mean log1p epi/derm: 0.599/0.225
SSc3	GSM9338173_SSC3_visium	GSM9338147_SSC3_multiome	epidermis_mean_log1p	0.4821932646754412	0.482	52	Mean log1p epi/derm: 0.482/0.338
SSc3	GSM9338173_SSC3_visium	GSM9338147_SSC3_multiome	dermis_mean_log1p	0.33757831210549544	0.338	52	Mean log1p epi/derm: 0.482/0.338
SSc4	GSM9338174_SSC4_visium	GSM9338149_SSC4_multiome	epidermis_mean_log1p	0.5887560936457971	0.589	52	Mean log1p epi/derm: 0.589/0.419
SSc4	GSM9338174_SSC4_visium	GSM9338149_SSC4_multiome	dermis_mean_log1p	0.41876214222852576	0.419	52	Mean log1p epi/derm: 0.589/0.419
SSc5	GSM9338175_SSC5_visium	GSM9338151_SSC5_multiome	epidermis_mean_log1p	0.4198081528526604	0.420	52	Mean log1p epi/derm: 0.420/0.344
SSc5	GSM9338175_SSC5_visium	GSM9338151_SSC5_multiome	dermis_mean_log1p	0.3438223741469112	0.344	52	Mean log1p epi/derm: 0.420/0.344
SSc6	GSM9338176_SSC6_visium	GSM9338153_SSC6_multiome	epidermis_mean_log1p	0.34794966686708817	0.348	53	Mean log1p epi/derm: 0.348/0.333
SSc6	GSM9338176_SSC6_visium	GSM9338153_SSC6_multiome	dermis_mean_log1p	0.33300112506938034	0.333	53	Mean log1p epi/derm: 0.348/0.333
SSc7	GSM9338177_SSC7_visium	GSM9338155_SSC7_multiome	epidermis_mean_log1p	0.3436342210454099	0.344	53	Mean log1p epi/derm: 0.344/0.222
SSc7	GSM9338177_SSC7_visium	GSM9338155_SSC7_multiome	dermis_mean_log1p	0.2223080764167402	0.222	53	Mean log1p epi/derm: 0.344/0.222
SSc8	GSM9338178_SSC8_visium	GSM9338157_SSC8_multiome	epidermis_mean_log1p	0.4624857034148841	0.462	53	Mean log1p epi/derm: 0.462/0.205
SSc8	GSM9338178_SSC8_visium	GSM9338157_SSC8_multiome	dermis_mean_log1p	0.20533985843960667	0.205	53	Mean log1p epi/derm: 0.462/0.205
SSc9	GSM9338179_SSC9_visium	GSM9338159_SSC9_multiome	epidermis_mean_log1p	0.3554705112813467	0.355	53	Mean log1p epi/derm: 0.355/0.158
SSc9	GSM9338179_SSC9_visium	GSM9338159_SSC9_multiome	dermis_mean_log1p	0.15842880461240666	0.158	53	Mean log1p epi/derm: 0.355/0.158
SSc10	GSM9338180_SSC10_visium	GSM9338161_SSC10_multiome	epidermis_mean_log1p	0.6052830822088502	0.605	53	Mean log1p epi/derm: 0.605/0.434
SSc10	GSM9338180_SSC10_visium	GSM9338161_SSC10_multiome	dermis_mean_log1p	0.4340108817437022	0.434	53	Mean log1p epi/derm: 0.605/0.434
